# IntS6 and the Integrator phosphatase module tune the efficiency of select premature transcription termination events

**DOI:** 10.1101/2023.03.05.531184

**Authors:** Rina Fujiwara, Si-Nan Zhai, Dongming Liang, Matthew Tracey, Xu-Kai Ma, Aayushi P. Shah, Christopher J. Fields, María Saraí Mendoza-Figueroa, Michele C. Meline, Deirdre C. Tatomer, Li Yang, Jeremy E. Wilusz

## Abstract

The metazoan-specific Integrator complex catalyzes 3’ end processing of small nuclear RNAs (snRNAs) as well as premature transcription termination events that attenuate expression of many protein-coding genes. Integrator has RNA endonuclease and protein phosphatase activities, but it remains unclear if both are always required for complex function. Here, we show that IntS6 (Integrator subunit 6) over-expression is sufficient to block Integrator function at a subset of *Drosophila* protein-coding genes, while having no effect on snRNA processing or attenuation of other loci. Over-expressed IntS6 titrates protein phosphatase 2A (PP2A) subunits from the rest of the Integrator complex and thus the only loci affected are those where the phosphatase module is necessary for Integrator function. IntS6 functions analogous to a PP2A regulatory B subunit as over-expression of canonical B subunits, which do not associate with Integrator, are also sufficient to inhibit Integrator function at select loci. Altogether, these results show that the phosphatase module is critical and limiting at only a subset of Integrator regulated genes and point to recruitment of PP2A via IntS6 as a tunable step that can be used to modulate transcription termination efficiency.
