## Supplementary material for "IntS6 and the Integrator phosphatase module tune the efficiency of select premature transcription termination events": Table S1

### Sheet: IntS4 RNAi
Ensembl_ID	Gene_name	Chr	Start	End	Length	Strand	baseMean	log2FoldChange	lfcSE	stat	pvalue	padj	Mock Rep A	Mock Rep B	Mock Rep C	IntS4 RNAi Rep A	IntS4 RNAi Rep B	IntS4 RNAi Rep C
FBgn0004192	snRNA:U2:34ABb	2L	13215839	13216030	192	+	947.105	7.13609	0.331843	21.5044	1.41662e-102	8.49972e-101	17.6534	9.62263	13.9825	1973.57	1804.8	1863
FBgn0004191	snRNA:U2:34ABa	2L	13211925	13212116	192	-	1457.7	8.01077	0.406115	19.7254	1.30577e-86	3.91732e-85	21.1841	10.8255	3.81342	3110.81	2810.8	2788.73
FBgn0003930	snRNA:U4:39B	2L	21215036	21215178	143	-	1504.66	5.44512	0.290913	18.7173	3.57796e-78	7.15593e-77	86.5015	75.7782	41.9476	2986.59	2877.75	2959.37
FBgn0004185	snRNA:U1:95Ca	3R	23859467	23859630	164	-	278.153	6.7579	0.490038	13.7906	2.9045e-43	4.35675e-42	10.592	4.81131	1.27114	524.01	568.509	559.725
FBgn0263847	snRNA:LU	2L	3046765	3046880	116	+	305.642	4.19627	0.338708	12.389	2.99607e-35	3.59528e-34	31.7761	28.8679	34.3208	666.603	668.359	403.926
FBgn0003931	snRNA:U4:38AB	2L	19810734	19810875	142	+	307.177	7.79829	0.646248	12.067	1.57724e-33	1.57724e-32	3.53068	4.81131	0	663.104	665.474	506.143
FBgn0003922	snRNA:U2:38ABa	2L	19815614	19815805	192	-	183.414	7.04162	0.625653	11.2548	2.19253e-29	1.87931e-28	5.29601	1.20283	2.54228	364.795	353.226	373.425
FBgn0003935	snRNA:U5:34A	2L	13244848	13244974	127	+	235.261	8.41654	0.862157	9.76219	1.63581e-22	1.22686e-21	1.76534	2.40566	0	461.023	506.175	440.196
FBgn0004183	snRNA:U1:82Eb	3R	4947933	4948096	164	-	98.0483	6.41089	0.722171	8.87725	6.85354e-19	4.11212e-18	1.76534	3.60848	1.27114	204.705	234.33	142.61
FBgn0083987	snRNA:U11	3L	3893056	3893330	275	-	50.151	5.11926	0.678033	7.55016	4.34709e-14	2.17354e-13	7.06135	2.40566	0	110.226	106.199	75.0147
FBgn0003916	snRNA:U1:21D	2L	901491	901654	164	-	115.437	8.85244	1.20652	7.33719	2.18125e-13	1.00673e-12	0	1.20283	0	248.445	247.605	195.368
FBgn0003934	snRNA:U5:23D	2L	3048701	3048831	131	+	40.3489	5.09148	0.702379	7.2489	4.20161e-13	1.80069e-12	3.53068	1.20283	2.54228	80.4823	84.2664	70.0687
FBgn0041720	snRNA:U2:34ABc	2L	13244370	13244561	192	-	30.8687	3.4536	0.553074	6.24438	4.25496e-10	1.70198e-09	10.592	4.81131	1.27114	53.3632	64.0655	51.1089
FBgn0003938	snRNA:U5:63BC	3L	3090801	3090923	123	+	63.4944	3.28214	0.53778	6.10312	1.04016e-09	3.90059e-09	12.3574	19.2453	3.81342	152.216	118.319	75.0147
FBgn0004186	snRNA:U1:95Cb	3R	23827870	23828033	164	+	31.1088	6.952	1.22527	5.67384	1.39632e-08	4.92818e-08	1.76534	0	0	48.1144	67.5285	69.2444
FBgn0041721	snRNA:U12	3L	16653769	16654006	238	+	22.0678	3.93018	0.708608	5.54635	2.91699e-08	9.72332e-08	1.76534	4.81131	1.27114	49.864	45.019	29.6762
FBgn0003933	snRNA:U5:14B	X	16254008	16254117	110	-	7.29093	5.83297	1.2841	4.54247	5.55983e-06	1.45039e-05	0	0	0	16.6213	15.5835	11.5407
FBgn0003936	snRNA:U5:35D	2L	15751557	15751682	126	-	272.7	-1.58399	0.352009	-4.49985	6.80029e-06	1.70007e-05	596.684	351.226	279.651	158.34	137.366	112.934
FBgn0043021	snRNA:U5:38ABb	2L	19816414	19816540	127	+	5.61616	5.46824	1.32082	4.14002	3.47273e-05	8.33455e-05	0	0	0	9.62288	15.0063	9.06772
FBgn0003920	snRNA:U2:14B	X	16254672	16254863	192	+	4.76184	5.20826	1.33093	3.91324	9.10669e-05	0.000195143	0	0	0	12.2473	8.08034	8.24338
FBgn0004187	snRNA:U1:95Cc	3R	23826334	23826497	164	+	401.603	-1.48123	0.404502	-3.66186	0.000250389	0.000518045	508.417	419.787	845.308	200.331	137.366	298.41
FBgn0053504	snRNA:U7	3L	3593823	3593893	71	+	60.788	0.407644	0.306013	1.33211	0.182824	0.267547	49.4295	57.7358	49.5745	76.983	79.0719	51.9333
FBgn0043022	snRNA:U5:38ABa	2L	19811948	19812074	127	-	54.9497	0.362486	0.296426	1.22286	0.221384	0.316263	54.7255	48.1131	41.9476	69.9846	64.6427	50.2846
FBgn0003923	snRNA:U2:38ABb	2L	19812646	19812836	191	+	13.4942	0.363593	0.507165	0.716913	0.473428	0.579708	10.592	16.8396	7.62684	18.371	12.6977	14.8381
FBgn0041719	snRNA:U4:25F	2L	5565619	5565766	148	+	0.211857	-1.8608	4.08047	-0.456027	0.648371	0.778045	0	0	1.27114	0	0	0
FBgn0263018	snRNA:U4atac	3R	5195004	5195163	160	-	44.5115	-0.0728009	0.288044	-0.252742	0.800467	0.873237	44.1334	43.3018	49.5745	43.7404	46.7505	39.5682
FBgn0003926	snRNA:U3	2L	1432711	1432921	211	+	0.53025	0.456109	2.22944	0.204584	0.837897	0.897747	0	1.20283	0	0	1.15433	0.824338

### Sheet: IntS6 RNAi
Ensembl_ID	Gene_name	Chr	Start	End	Length	Strand	baseMean	log2FoldChange	lfcSE	stat	pvalue	padj	Mock.A	Mock.B	Mock.C	IntS6.A	IntS6.B	IntS6.C
FBgn0263847	snRNA:LU	2L	3046765	3046880	116	+	71.8039	2.32253	0.38846	5.97882	2.24755e-09	9.66448e-08	20.6394	22.6865	28.4972	153.114	104.509	101.378
FBgn0003934	snRNA:U5:23D	2L	3048701	3048831	131	+	21.9405	4.59268	0.795899	5.77043	7.90686e-09	1.69998e-07	2.29327	0.94527	2.11091	59.0966	30.4474	36.7495
FBgn0004185	snRNA:U1:95Ca	3R	23859467	23859630	164	-	22.0129	3.38866	0.638043	5.31102	1.09012e-07	1.56251e-06	6.87981	3.78108	1.05545	49.2472	41.968	29.1461
FBgn0004191	snRNA:U2:34ABa	2L	13211925	13212116	192	-	24.743	2.28961	0.553533	4.13636	3.52865e-05	0.00037933	13.7596	8.50743	3.16636	55.515	34.5619	32.9478
FBgn0003930	snRNA:U4:39B	2L	21215036	21215178	143	-	93.7524	1.44919	0.361044	4.0139	5.97248e-05	0.000513634	56.1851	59.552	34.83	151.323	111.092	149.532
FBgn0004186	snRNA:U1:95Cb	3R	23827870	23828033	164	+	7.40775	5.28078	1.36896	3.85751	0.00011455	0.00082094	1.14663	0	0	24.1759	11.5206	7.60334
FBgn0004183	snRNA:U1:82Eb	3R	4947933	4948096	164	-	9.17541	3.28301	0.889435	3.69112	0.000223265	0.00137149	1.14663	2.83581	1.05545	24.1759	13.1664	12.6722
FBgn0003935	snRNA:U5:34A	2L	13244848	13244974	127	+	4.82655	3.08897	1.16164	2.65915	0.0078339	0.0374286	1.14663	1.89054	0	8.95403	13.1664	3.80167
FBgn0004192	snRNA:U2:34ABb	2L	13215839	13216030	192	+	19.0678	1.47153	0.568023	2.59061	0.00958053	0.0381589	11.4663	7.56216	11.61	43.8748	24.6871	15.2067
FBgn0003936	snRNA:U5:35D	2L	15751557	15751682	126	-	227.227	-0.941932	0.367725	-2.56151	0.0104217	0.0381589	387.562	276.019	232.2	170.127	92.165	205.29
FBgn0004187	snRNA:U1:95Cc	3R	23826334	23826497	164	+	360.197	-0.767814	0.366962	-2.09235	0.036407	0.0926908	330.231	329.899	701.876	238.177	331.629	229.367
FBgn0083987	snRNA:U11	3L	3893056	3893330	275	-	5.43457	2.06111	1.03127	1.99861	0.0456505	0.0986497	4.58654	1.89054	0	17.0127	6.58321	2.53445
FBgn0003931	snRNA:U4:38AB	2L	19810734	19810875	142	+	4.02434	1.57775	1.07109	1.47303	0.140744	0.252166	2.29327	3.78108	0	8.95403	6.58321	2.53445
FBgn0263018	snRNA:U4atac	3R	5195004	5195163	160	-	39.4676	0.35186	0.400823	0.877842	0.380029	0.544709	28.6659	34.0297	41.1627	46.561	39.4993	46.8873
FBgn0003923	snRNA:U2:38ABb	2L	19812646	19812836	191	+	7.80582	-0.366209	0.725589	-0.504705	0.613766	0.754055	6.87981	13.2338	6.33272	6.26782	9.05192	5.06889
FBgn0053504	snRNA:U7	3L	3593823	3593893	71	+	42.2647	0.180177	0.408986	0.440547	0.659541	0.787785	32.1058	45.373	41.1627	56.4104	32.9161	45.62
FBgn0003938	snRNA:U5:63BC	3L	3090801	3090923	123	+	9.42586	0.209192	0.7291	0.286919	0.774175	0.854225	8.02644	15.1243	3.16636	16.1173	9.05192	5.06889
FBgn0043022	snRNA:U5:38ABa	2L	19811948	19812074	127	-	37.8326	0.120049	0.419529	0.286151	0.774762	0.854225	35.5457	37.8108	34.83	37.6069	27.9787	53.2234
FBgn0041720	snRNA:U2:34ABc	2L	13244370	13244561	192	-	3.62002	-0.183722	1.05965	-0.17338	0.862353	0.900328	6.87981	3.78108	1.05545	6.26782	2.46871	1.26722
FBgn0041721	snRNA:U12	3L	16653769	16654006	238	+	3.2981	1.16406	1.10458	1.05385	0.291952	1	1.14663	3.78108	1.05545	6.26782	2.46871	5.06889
FBgn0003933	snRNA:U5:14B	X	16254008	16254117	110	-	0.771889	3.01654	2.19831	1.37221	0.169998	1	0	0	0	0.895403	2.46871	1.26722
FBgn0003920	snRNA:U2:14B	X	16254672	16254863	192	+	0	0	0	0	1	1	0	0	0	0	0	0
FBgn0003916	snRNA:U1:21D	2L	901491	901654	164	-	1.32725	2.67754	1.92771	1.38897	0.16484	1	0	0.94527	0	5.37242	1.6458	0
FBgn0003926	snRNA:U3	2L	1432711	1432921	211	+	0.368749	-0.0976706	3.10695	-0.0314362	0.974922	1	0	0.94527	0	0	0	1.26722
FBgn0041719	snRNA:U4:25F	2L	5565619	5565766	148	+	0.175909	-1.05946	4.08047	-0.25964	0.795141	1	0	0	1.05545	0	0	0
FBgn0003922	snRNA:U2:38ABa	2L	19815614	19815805	192	-	2.74884	0.628254	1.19323	0.526518	0.598529	1	3.4399	0.94527	2.11091	5.37242	0.822902	3.80167
FBgn0043021	snRNA:U5:38ABb	2L	19816414	19816540	127	+	0.274301	1.58907	3.68521	0.431203	0.666321	1	0	0	0	0	1.6458	0

### Sheet: mts RNAi
Ensembl_ID	Gene_name	Chr	Start	End	Length	Strand	baseMean	log2FoldChange	lfcSE	stat	pvalue	padj	Mock.A	Mock.B	Mock.C	Mts.A	Mts.B	Mts.C
FBgn0003930	snRNA:U4:39B	2L	21215036	21215178	143	-	130.798	2.17128	0.315893	6.87347	6.26579e-12	2.86446e-10	53.1815	58.8833	30.6991	228.049	176.483	237.49
FBgn0004192	snRNA:U2:34ABb	2L	13215839	13216030	192	+	22.8222	1.93051	0.592593	3.25774	0.00112303	0.0198402	10.8534	7.47724	10.233	40.1288	51.0311	17.2094
FBgn0263847	snRNA:LU	2L	3046765	3046880	116	+	41.9267	1.46108	0.523172	2.79273	0.00522645	0.0525014	19.5361	22.4317	25.1175	89.0663	70.1678	25.2405
FBgn0003935	snRNA:U5:34A	2L	13244848	13244974	127	+	5.77421	3.43597	1.27259	2.69999	0.00693415	0.0525014	1.08534	1.86931	0	18.5963	8.50519	4.58918
FBgn0003934	snRNA:U5:23D	2L	3048701	3048831	131	+	5.54128	2.52614	1.03643	2.43734	0.0147957	0.0980215	2.17067	0.934655	1.86055	9.78751	12.7578	5.73648
FBgn0004191	snRNA:U2:34ABa	2L	13211925	13212116	192	-	16.4997	1.64342	0.715397	2.29722	0.0216065	0.127238	13.024	8.4119	2.79083	31.32	30.8313	12.6202
FBgn0003938	snRNA:U5:63BC	3L	3090801	3090923	123	+	18.6294	1.77211	0.840411	2.10863	0.0349768	0.15842	7.59736	14.9545	2.79083	39.15	40.3997	6.88377
FBgn0003916	snRNA:U1:21D	2L	901491	901654	164	-	2.36076	3.65822	1.85018	1.97723	0.0480157	0.169656	0	0.934655	0	7.83001	4.25259	1.1473
FBgn0004185	snRNA:U1:95Ca	3R	23859467	23859630	164	-	8.35751	1.82572	0.998564	1.82835	0.0674974	0.223585	6.51202	3.73862	0.930277	19.575	15.9472	3.44189
FBgn0004183	snRNA:U1:82Eb	3R	4947933	4948096	164	-	3.90819	1.9467	1.16169	1.67575	0.0937873	0.292396	1.08534	2.80397	0.930277	8.80876	6.37889	3.44189
FBgn0263018	snRNA:U4atac	3R	5195004	5195163	160	-	25.7252	-0.756013	0.510994	-1.47949	0.139009	0.341257	27.1334	33.6476	36.2808	21.5325	26.5787	9.17836
FBgn0004186	snRNA:U1:95Cb	3R	23827870	23828033	164	+	1.59834	3.01108	1.93044	1.55979	0.11881	0.341257	1.08534	0	0	1.9575	4.25259	2.29459
FBgn0003931	snRNA:U4:38AB	2L	19810734	19810875	142	+	4.74243	1.93871	1.55576	1.24615	0.212708	0.433598	2.17067	3.73862	0	9.78751	12.7578	0
FBgn0043022	snRNA:U5:38ABa	2L	19811948	19812074	127	-	29.161	-0.468678	0.420889	-1.11354	0.265475	0.485179	33.6455	37.3862	30.6991	28.3838	27.6419	17.2094
FBgn0003923	snRNA:U2:38ABb	2L	19812646	19812836	191	+	6.33663	-0.981644	0.874484	-1.12254	0.261632	0.485179	6.51202	13.0852	5.58166	3.915	3.18945	5.73648
FBgn0004187	snRNA:U1:95Cc	3R	23826334	23826497	164	+	380.19	-0.297614	0.334433	-0.889905	0.373517	0.599891	312.577	326.195	618.634	329.839	263.661	430.236
FBgn0083987	snRNA:U11	3L	3893056	3893330	275	-	3.87857	1.48532	1.63216	0.91003	0.362806	0.599891	4.34135	1.86931	0	11.745	5.31574	0
FBgn0041720	snRNA:U2:34ABc	2L	13244370	13244561	192	-	5.30877	0.910711	1.07078	0.850509	0.395042	0.603429	6.51202	3.73862	0.930277	8.80876	9.56834	2.29459
FBgn0003920	snRNA:U2:14B	X	16254672	16254863	192	+	0.531574	2.55879	3.99453	0.640574	0.521799	0.727773	0	0	0	0	3.18945	0
FBgn0003936	snRNA:U5:35D	2L	15751557	15751682	126	-	269.09	-0.131151	0.259955	-0.504514	0.6139	0.813417	366.844	272.919	204.661	261.326	254.093	254.7
FBgn0003922	snRNA:U2:38ABa	2L	19815614	19815805	192	-	2.26286	0.323793	1.37694	0.235154	0.814089	0.923032	3.25601	0.934655	1.86055	0.978751	4.25259	2.29459
FBgn0053504	snRNA:U7	3L	3593823	3593893	71	+	38.3238	0.0889659	0.457754	0.194353	0.845899	0.934014	30.3894	44.8635	36.2808	49.9163	47.8417	20.6513
FBgn0041721	snRNA:U12	3L	16653769	16654006	238	+	1.83089	-0.141033	1.48444	-0.0950076	0.924309	0.986051	1.08534	3.73862	0.930277	1.9575	2.1263	1.1473
FBgn0003933	snRNA:U5:14B	X	16254008	16254117	110	-	0.340317	1.92278	4.04231	0.475665	0.634313	1	0	0	0	0.978751	1.06315	0
FBgn0003926	snRNA:U3	2L	1432711	1432921	211	+	0.155776	-0.848725	4.08047	-0.207997	0.835232	1	0	0.934655	0	0	0	0
FBgn0041719	snRNA:U4:25F	2L	5565619	5565766	148	+	0.346262	0.113056	4.08047	0.0277066	0.977896	1	0	0	0.930277	0	0	1.1473
FBgn0043021	snRNA:U5:38ABb	2L	19816414	19816540	127	+	0	0	0	0	1	1	0	0	0	0	0	0

### Sheet: Pp2A-29B RNAi
Ensembl_ID	Gene_name	Chr	Start	End	Length	Strand	baseMean	log2FoldChange	lfcSE	stat	pvalue	padj	Mock.A	Mock.B	Mock.C	Pp2A.29B.A	Pp2A.29B.B	Pp2A.29B.C
FBgn0004191	snRNA:U2:34ABa	2L	13211925	13212116	192	-	29.7957	2.32221	0.624313	3.71963	0.000199517	0.00578599	16.8506	10.1464	3.3856	56.3413	71.3068	20.7434
FBgn0003935	snRNA:U5:34A	2L	13244848	13244974	127	+	11.3464	4.15014	1.06858	3.88381	0.000102832	0.00578599	1.40421	2.25476	0	15.1018	34.0328	15.2846
FBgn0004192	snRNA:U2:34ABb	2L	13215839	13216030	192	+	27.226	1.8642	0.560313	3.32707	0.000877638	0.0169677	14.0421	9.01905	12.4139	40.6587	63.2038	24.0187
FBgn0003916	snRNA:U1:21D	2L	901491	901654	164	-	3.9502	4.12716	1.54667	2.66842	0.00762099	0.0736695	0	1.12738	0	9.29341	8.91336	4.36704
FBgn0004185	snRNA:U1:95Ca	3R	23859467	23859630	164	-	11.3657	1.99499	0.821295	2.42907	0.0151374	0.0837261	8.42529	4.50952	1.12853	19.7485	26.7401	7.64232
FBgn0263847	snRNA:LU	2L	3046765	3046880	116	+	43.3447	1.10466	0.452043	2.4437	0.0145374	0.0837261	25.2759	27.0571	30.4704	69.1198	72.1171	36.0281
FBgn0003936	snRNA:U5:35D	2L	15751557	15751682	126	-	262.552	-1.01307	0.420718	-2.40797	0.0160416	0.0837261	474.624	329.195	248.277	102.808	122.356	298.05
FBgn0003930	snRNA:U4:39B	2L	21215036	21215178	143	-	91.0335	1.0549	0.438244	2.4071	0.0160798	0.0837261	68.8065	71.025	37.2416	70.8623	109.391	188.874
FBgn0004183	snRNA:U1:82Eb	3R	4947933	4948096	164	-	6.44521	2.46039	1.06795	2.30385	0.0212308	0.0879563	1.40421	3.38214	1.12853	8.13174	20.2576	4.36704
FBgn0004186	snRNA:U1:95Cb	3R	23827870	23828033	164	+	2.98375	3.67809	1.63618	2.24798	0.0245774	0.089093	1.40421	0	0	7.5509	5.67214	3.27528
FBgn0003934	snRNA:U5:23D	2L	3048701	3048831	131	+	6.01259	2.29062	1.01839	2.24926	0.0244962	0.089093	2.80843	1.12738	2.25707	8.71257	11.3443	9.82583
FBgn0003933	snRNA:U5:14B	X	16254008	16254117	110	-	1.94001	4.13467	1.88888	2.18896	0.0285998	0.0975759	0	0	0	4.06587	6.48244	1.09176
FBgn0003938	snRNA:U5:63BC	3L	3090801	3090923	123	+	18.0787	1.31218	0.693195	1.89295	0.0583652	0.161199	9.8295	18.0381	3.3856	24.976	41.3256	10.9176
FBgn0043022	snRNA:U5:38ABa	2L	19811948	19812074	127	-	32.6643	-0.869813	0.485978	-1.78982	0.073483	0.185305	43.5306	45.0952	37.2416	16.2635	17.8267	36.0281
FBgn0003920	snRNA:U2:14B	X	16254672	16254863	192	+	1.34991	3.60622	2.05466	1.75515	0.0792344	0.191483	0	0	0	3.48503	2.43092	2.18352
FBgn0263018	snRNA:U4atac	3R	5195004	5195163	160	-	31.5847	-0.789894	0.464755	-1.69959	0.0892077	0.204655	35.1054	40.5857	44.0128	17.4251	28.3607	24.0187
FBgn0053504	snRNA:U7	3L	3593823	3593893	71	+	36.4927	-0.777195	0.462991	-1.67864	0.0932219	0.204655	39.318	54.1143	44.0128	20.3293	21.8782	39.3033
FBgn0083987	snRNA:U11	3L	3893056	3893330	275	-	5.44742	1.71636	1.08411	1.58319	0.113378	0.227562	5.61686	2.25476	0	6.38922	12.9649	5.4588
FBgn0003923	snRNA:U2:38ABb	2L	19812646	19812836	191	+	7.16755	-1.35863	0.85912	-1.58143	0.113781	0.227562	8.42529	15.7833	6.7712	5.22754	2.43092	4.36704
FBgn0003931	snRNA:U4:38AB	2L	19810734	19810875	142	+	6.62886	2.15737	1.90906	1.13007	0.258447	0.44088	2.80843	4.50952	0	12.1976	20.2576	0
FBgn0041721	snRNA:U12	3L	16653769	16654006	238	+	3.37785	0.872832	1.20639	0.723507	0.469368	0.69193	1.40421	4.50952	1.12853	2.90419	4.86183	5.4588
FBgn0041720	snRNA:U2:34ABc	2L	13244370	13244561	192	-	6.03269	0.71369	0.99264	0.718981	0.472152	0.69193	8.42529	4.50952	1.12853	11.0359	8.91336	2.18352
FBgn0003922	snRNA:U2:38ABa	2L	19815614	19815805	192	-	3.45538	0.838547	1.17968	0.710825	0.477193	0.69193	4.21264	1.12738	2.25707	5.80838	4.05153	3.27528
FBgn0043021	snRNA:U5:38ABb	2L	19816414	19816540	127	+	0.501959	2.18129	3.18136	0.685648	0.492935	0.697323	0	0	0	0.580838	2.43092	0
FBgn0004187	snRNA:U1:95Cc	3R	23826334	23826497	164	+	484.281	-0.19065	0.332955	-0.5726	0.566916	0.757955	404.414	393.456	750.474	475.126	408.394	473.824
FBgn0003926	snRNA:U3	2L	1432711	1432921	211	+	0.284703	-0.599262	4.0304	-0.148685	0.881802	0.9299	0	1.12738	0	0.580838	0	0
FBgn0041719	snRNA:U4:25F	2L	5565619	5565766	148	+	0.419946	0.172699	3.21789	0.0536683	0.957199	0.973992	0	0	1.12853	0.580838	0.810305	0

### Sheet: IntS6Stable+Cu_DL1+Cu
Ensembl_ID	Gene_name	Chr	Start	End	Length	Strand	baseMean	log2FoldChange	lfcSE	stat	pvalue	padj	DL1 +Cu Rep A	DL1+Cu Rep B	DL1 +Cu Rep C	IntS6 Stable +Cu Rep A	IntS6 Stable +Cu Rep B	IntS6 Stable +Cu Rep C
FBgn0004187	snRNA:U1:95Cc	3R	23826334	23826497	164	+	430.147	-0.498482	0.126021	-3.95557	7.63535e-05	0.00221425	471.267	535.935	502.133	341.903	420.502	309.142
FBgn0004191	snRNA:U2:34ABa	2L	13211925	13212116	192	-	13.9692	1.35716	0.450052	3.01556	0.00256506	0.0371933	5.46713	9.68557	8.03413	19.2268	23.763	17.6387
FBgn0003936	snRNA:U5:35D	2L	15751557	15751682	126	-	216.025	-0.323518	0.140902	-2.29605	0.0216733	0.209508	250.395	206.626	265.126	188.089	207.668	178.244
FBgn0003938	snRNA:U5:63BC	3L	3090801	3090923	123	+	9.39094	-0.892578	0.530514	-1.68248	0.0924764	0.459964	15.308	14.5284	6.69511	8.35949	3.09953	8.35518
FBgn0053504	snRNA:U7	3L	3593823	3593893	71	+	25.6047	0.563709	0.334627	1.68459	0.0920677	0.459964	26.2422	12.9141	24.1024	37.6177	25.8294	26.9222
FBgn0003935	snRNA:U5:34A	2L	13244848	13244974	127	+	3.51118	-1.46429	0.877474	-1.66876	0.095165	0.459964	4.37371	5.64992	5.35609	0.835949	2.06635	2.78506
FBgn0003930	snRNA:U4:39B	2L	21215036	21215178	143	-	75.8121	-0.311634	0.197804	-1.57547	0.115148	0.477043	72.1662	94.4343	84.3584	61.8602	73.3555	68.6981
FBgn0041721	snRNA:U12	3L	16653769	16654006	238	+	4.5192	-1.11048	0.761091	-1.45906	0.144549	0.490558	6.56056	4.03565	8.03413	1.6719	3.09953	3.71341
FBgn0003923	snRNA:U2:38ABb	2L	19812646	19812836	191	+	2.97686	1.34235	0.962182	1.39511	0.162984	0.490558	3.28028	1.61426	0	5.0157	5.16588	2.78506
FBgn0003922	snRNA:U2:38ABa	2L	19815614	19815805	192	-	1.77934	1.87986	1.36725	1.37491	0.169158	0.490558	0	0	2.67804	4.17975	1.03318	2.78506
FBgn0263018	snRNA:U4atac	3R	5195004	5195163	160	-	30.0961	0.346565	0.30053	1.15318	0.248837	0.601357	28.4291	20.9854	30.7975	35.1099	39.2607	25.9939
FBgn0003934	snRNA:U5:23D	2L	3048701	3048831	131	+	1.89981	1.43873	1.22443	1.17502	0.239987	0.601357	2.18685	0.807131	0	3.3438	4.1327	0.928353
FBgn0004183	snRNA:U1:82Eb	3R	4947933	4948096	164	-	1.87565	-0.361724	1.17233	-0.308551	0.757663	0.879271	1.09343	2.42139	2.67804	0	4.1327	0.928353
FBgn0004186	snRNA:U1:95Cb	3R	23827870	23828033	164	+	0.996134	0.852514	1.59229	0.5354	0.592373	0.879271	0	0.807131	1.33902	0.835949	2.06635	0.928353
FBgn0004185	snRNA:U1:95Ca	3R	23859467	23859630	164	-	5.92899	0.320377	0.644006	0.497475	0.618854	0.879271	4.37371	4.84279	6.69511	4.17975	6.19905	9.28353
FBgn0083987	snRNA:U11	3L	3893056	3893330	275	-	2.20235	0.264683	1.02667	0.257808	0.796555	0.879271	2.18685	2.42139	1.33902	3.3438	2.06635	1.85671
FBgn0003933	snRNA:U5:14B	X	16254008	16254117	110	-	0.428572	0.668438	2.20974	0.302497	0.762273	0.879271	0	0.807131	0	0.835949	0	0.928353
FBgn0003920	snRNA:U2:14B	X	16254672	16254863	192	+	0.134522	-1.14832	3.56322	-0.322271	0.747248	0.879271	0	0.807131	0	0	0	0
FBgn0003916	snRNA:U1:21D	2L	901491	901654	164	-	0.488956	-0.997721	2.15049	-0.46395	0.642683	0.879271	1.09343	0.807131	0	0	1.03318	0
FBgn0263847	snRNA:LU	2L	3046765	3046880	116	+	31.7776	0.17879	0.290404	0.615658	0.53812	0.879271	29.5225	34.7066	24.1024	27.5863	41.327	33.4207
FBgn0004192	snRNA:U2:34ABb	2L	13215839	13216030	192	+	10.3552	0.189222	0.490293	0.385936	0.699544	0.879271	5.46713	13.7212	9.37315	10.0314	12.3981	11.1402
FBgn0041720	snRNA:U2:34ABc	2L	13244370	13244561	192	-	4.45778	0.476541	0.730542	0.652312	0.5142	0.879271	4.37371	4.03565	2.67804	5.85164	5.16588	4.64177
FBgn0003931	snRNA:U4:38AB	2L	19810734	19810875	142	+	5.98693	0.451757	0.652955	0.691865	0.489022	0.879271	2.18685	4.03565	9.37315	7.52354	7.23223	5.57012
FBgn0043022	snRNA:U5:38ABa	2L	19811948	19812074	127	-	19.3491	-0.00532861	0.377447	-0.0141175	0.988736	0.988736	25.1488	14.5284	18.7463	21.7347	24.7962	11.1402
FBgn0003926	snRNA:U3	2L	1432711	1432921	211	+	0	0	0	0	1	1	0	0	0	0	0	0
FBgn0041719	snRNA:U4:25F	2L	5565619	5565766	148	+	0	0	0	0	1	1	0	0	0	0	0	0
FBgn0043021	snRNA:U5:38ABb	2L	19816414	19816540	127	+	0	0	0	0	1	1	0	0	0	0	0	0

### Sheet: IntS6Stable+Cu_IntS12Stable+Cu
Ensembl_ID	Gene_name	Chr	Start	End	Length	Strand	baseMean	log2FoldChange	lfcSE	stat	pvalue	padj	IntS12 Stable +Cu Rep A	IntS12 Stable +Cu Rep B	IntS12 Stable +Cu Rep C	IntS6Stable +Cu Rep A	IntS6Stable +Cu Rep B	IntS6Stable +Cu Rep C
FBgn0004191	snRNA:U2:34ABa	2L	13211925	13212116	192	-	12.9998	1.83714	0.534696	3.43586	0.000590676	0.0177203	3.77413	8.9797	4.46678	18.9886	23.1045	18.6853
FBgn0004187	snRNA:U1:95Cc	3R	23826334	23826497	164	+	413.631	-0.389416	0.158287	-2.46019	0.0138862	0.189523	380.244	470.312	557.23	337.667	408.85	327.485
FBgn0003936	snRNA:U5:35D	2L	15751557	15751682	126	-	221.743	-0.391558	0.166871	-2.34647	0.0189523	0.189523	302.874	207.655	243.439	185.758	201.913	188.82
FBgn0003935	snRNA:U5:34A	2L	13244848	13244974	127	+	3.77078	-1.57276	0.94905	-1.6572	0.0974794	0.584876	5.6612	2.24492	8.93355	0.825591	2.00909	2.95031
FBgn0003930	snRNA:U4:39B	2L	21215036	21215178	143	-	77.9265	-0.358564	0.214874	-1.66872	0.0951725	0.584876	87.7485	80.8173	93.8023	61.0937	71.3227	72.7744
FBgn0083987	snRNA:U11	3L	3893056	3893330	275	-	4.17981	-1.27454	0.84978	-1.49984	0.133655	0.666011	6.60473	5.61231	5.58347	3.30236	2.00909	1.96688
FBgn0263018	snRNA:U4atac	3R	5195004	5195163	160	-	29.4325	0.401034	0.326616	1.22784	0.219506	0.685295	23.5883	26.9391	25.684	34.6748	38.1727	27.5363
FBgn0004185	snRNA:U1:95Ca	3R	23859467	23859630	164	-	5.10906	0.903708	0.775495	1.16533	0.243885	0.685295	2.8306	3.36739	4.46678	4.12796	6.02727	9.83438
FBgn0003920	snRNA:U2:14B	X	16254672	16254863	192	+	0.531409	-2.62517	2.34065	-1.12156	0.26205	0.685295	0.943533	2.24492	0	0	0	0
FBgn0004192	snRNA:U2:34ABb	2L	13215839	13216030	192	+	9.18111	0.66751	0.570694	1.16965	0.242143	0.685295	5.6612	5.61231	10.0502	9.90709	12.0545	11.8013
FBgn0043022	snRNA:U5:38ABa	2L	19811948	19812074	127	-	22.3669	-0.418627	0.382788	-1.09363	0.274118	0.685295	26.4189	30.3065	20.1005	21.4654	24.1091	11.8013
FBgn0003922	snRNA:U2:38ABa	2L	19815614	19815805	192	-	1.90837	1.33238	1.35872	0.980613	0.326783	0.754116	0	3.36739	0	4.12796	1.00454	2.95031
FBgn0003938	snRNA:U5:63BC	3L	3090801	3090923	123	+	8.13033	-0.494143	0.615278	-0.803122	0.421904	0.904081	8.49179	13.4695	6.70016	8.25591	3.01363	8.85094
FBgn0004183	snRNA:U1:82Eb	3R	4947933	4948096	164	-	1.36405	0.617087	1.51078	0.408456	0.682939	0.978739	0.943533	1.12246	1.11669	0	4.01818	0.983438
FBgn0004186	snRNA:U1:95Cb	3R	23827870	23828033	164	+	1.00955	0.804797	1.70763	0.471296	0.637429	0.978739	0	1.12246	1.11669	0.825591	2.00909	0.983438
FBgn0053504	snRNA:U7	3L	3593823	3593893	71	+	30.7071	-0.0355467	0.323057	-0.110032	0.912384	0.978739	33.0236	25.8166	34.6175	37.1516	25.1136	28.5197
FBgn0041721	snRNA:U12	3L	16653769	16654006	238	+	3.61357	-0.603511	0.904824	-0.666993	0.504777	0.978739	1.88707	5.61231	5.58347	1.65118	3.01363	3.93375
FBgn0003933	snRNA:U5:14B	X	16254008	16254117	110	-	0.301505	1.64338	2.85564	0.575486	0.564962	0.978739	0	0	0	0.825591	0	0.983438
FBgn0003916	snRNA:U1:21D	2L	901491	901654	164	-	0.35354	-0.178703	2.77033	-0.0645061	0.948567	0.978739	0	0	1.11669	0	1.00454	0
FBgn0003926	snRNA:U3	2L	1432711	1432921	211	+	0.187077	-1.14049	3.67903	-0.309997	0.756563	0.978739	0	1.12246	0	0	0	0
FBgn0263847	snRNA:LU	2L	3046765	3046880	116	+	35.4602	-0.102644	0.30114	-0.340852	0.733215	0.978739	34.9107	39.2862	35.7342	27.2445	40.1818	35.4038
FBgn0003934	snRNA:U5:23D	2L	3048701	3048831	131	+	2.44489	0.393627	1.07917	0.364748	0.7153	0.978739	1.88707	2.24492	2.23339	3.30236	4.01818	0.983438
FBgn0041720	snRNA:U2:34ABc	2L	13244370	13244561	192	-	5.17543	0.0657442	0.761172	0.0863724	0.93117	0.978739	1.88707	8.9797	4.46678	5.77914	5.02272	4.91719
FBgn0003931	snRNA:U4:38AB	2L	19810734	19810875	142	+	5.98639	0.379464	0.689942	0.549994	0.582324	0.978739	6.60473	3.36739	5.58347	7.43032	7.03181	5.90063
FBgn0003923	snRNA:U2:38ABb	2L	19812646	19812836	191	+	4.59169	-0.178839	0.781461	-0.228853	0.818983	0.978739	5.6612	5.61231	3.35008	4.95355	5.02272	2.95031
FBgn0041719	snRNA:U4:25F	2L	5565619	5565766	148	+	0	0	0	0	1	1	0	0	0	0	0	0
FBgn0043021	snRNA:U5:38ABb	2L	19816414	19816540	127	+	0	0	0	0	1	1	0	0	0	0	0	0
