## Supplementary material for "IntS6 and the Integrator phosphatase module tune the efficiency of select premature transcription termination events": Table S2

### Sheet: IntS6 Stable+Cu vs. DL1+Cu
Ensembl_ID	Gene_name	Chr	Start	End	Length	Strand	baseMean	log2FoldChange	lfcSE	stat	pvalue	padj	DL1 +Cu Rep A	DL1 +Cu Rep B	DL1 +Cu Rep C	IntS6 Stable +Cu Rep A	IntS6 Stable +Cu Rep B	IntS6 Stable +Cu Rep C
FBgn0261383	IntS6	X	5738663	5747254	8592	-	17938.8	6.00692	0.0901731	66.6154	0	0	536.158	572.928	537.281	34798.7	38167.5	33020.5
FBgn0004512	Mdr49	2R	12940323	12946347	6025	-	150.865	2.89276	0.232685	12.4321	1.75011e-35	7.89474e-32	23.7334	34.5442	49.7692	306.472	230.674	259.995
FBgn0050015	CG30015	2R	10839102	10874771	35670	-	1144.37	1.12174	0.0963596	11.6412	2.54374e-31	7.64986e-28	661.298	754.074	745.407	1545.17	1567.94	1592.34
FBgn0085446	CG34417	X	6540771	6589173	48403	+	186.321	2.11274	0.182871	11.5532	7.11433e-31	1.60464e-27	58.2546	82.569	67.8671	309.033	283.825	316.38
FBgn0261260	mgl	X	9358496	9500129	141634	-	156.472	2.26896	0.198064	11.4557	2.20213e-30	3.97353e-27	46.3879	58.1353	56.5559	285.984	233.863	257.907
FBgn0259108	futsch	X	1409069	1453686	44618	+	98.5456	2.68213	0.250029	10.7273	7.58144e-27	1.14e-23	29.1273	28.6464	21.4912	165.615	161.578	184.816
FBgn0266801	CG45263	3R	8364328	8477617	113290	-	129.174	2.24313	0.226294	9.91245	3.67516e-23	4.73676e-20	52.8607	53.9226	27.1468	218.543	217.918	204.655
FBgn0001145	Gs2	X	11422832	11430197	7366	+	101.584	2.65878	0.274126	9.6991	3.04175e-22	3.43034e-19	20.497	43.8121	16.9668	182.688	172.208	173.33
FBgn0052311	zormin	3L	2117466	2151700	34235	-	244.884	1.33688	0.153568	8.70546	3.1628e-18	3.17053e-15	147.794	148.287	119.899	364.523	333.786	355.014
FBgn0030320	CG2247	X	11606290	11611652	5363	-	716.738	0.891604	0.104642	8.52048	1.58894e-17	1.43355e-14	522.134	513.107	470.545	958.686	901.435	934.522
FBgn0030884	CG6847	X	17911462	17924163	12702	+	92.7892	2.20542	0.265317	8.31238	9.37998e-17	7.69329e-14	37.7576	41.2845	19.229	179.273	140.318	138.873
FBgn0034638	CG10433	2R	21605676	21608125	2450	-	650.788	1.11701	0.136807	8.16485	3.21823e-16	2.41957e-13	381.891	499.627	347.253	808.438	973.72	893.8
FBgn0011722	Tig	2L	6415179	6423310	8132	-	96.6781	2.39639	0.296407	8.0848	6.22684e-16	4.32143e-13	36.6788	41.2845	13.5734	209.152	150.948	128.431
FBgn0029167	Hml	3L	13846054	13860001	13948	+	268.972	3.54283	0.441301	8.02814	9.89596e-16	6.37724e-13	56.097	46.3397	24.8846	717.094	405.008	364.411
FBgn0000636	Fas3	2L	18320102	18393441	73340	+	235.373	1.32482	0.165255	8.01686	1.08486e-15	6.52508e-13	161.818	132.279	108.587	330.375	321.03	358.146
FBgn0266417	ringer	3L	16354746	16359428	4683	-	56.4902	2.43037	0.311187	7.81	5.71881e-15	2.9938e-12	15.103	17.6934	20.3601	102.442	93.5452	89.7976
FBgn0034718	wdp	2R	22298214	22311937	13724	-	103.742	1.88017	0.240908	7.80452	5.973e-15	2.9938e-12	37.7576	35.3867	61.0804	182.688	154.137	151.403
FBgn0033710	CG17739	2R	12306528	12310412	3885	+	60.2061	2.38183	0.314112	7.58276	3.38291e-14	1.60635e-11	11.8667	19.3784	27.1468	110.979	103.112	88.7535
FBgn0032010	CG8086	2L	8244160	8257502	13343	-	77.1444	2.23161	0.296632	7.52317	5.34644e-14	2.41178e-11	15.103	22.7486	44.1136	118.662	126.499	135.741
FBgn0003888	betaTub60D	2R	24305881	24313099	7219	+	1904.51	0.663863	0.0890968	7.45103	9.26151e-14	3.79806e-11	1471.47	1526.68	1422.95	2429.58	2403.47	2172.89
FBgn0262160	CG9932	2L	13021868	13060140	38273	-	901.177	0.739464	0.0992147	7.45317	9.11238e-14	3.79806e-11	675.322	646.229	704.687	1094.42	1101.28	1185.12
FBgn0000489	Pka-C3	3L	15925805	15954797	28993	-	490.265	1.02991	0.139713	7.37162	1.68561e-13	6.61199e-11	351.685	356.395	257.895	731.606	612.296	631.716
FBgn0034720	Liprin-gamma	2R	22333500	22373109	39610	-	45.0363	2.92049	0.397454	7.34798	2.01218e-13	7.45025e-11	17.2606	5.89779	9.04894	93.9051	59.5288	84.5768
FBgn0264953	Piezo	2L	8163073	8190137	27065	+	780.171	0.988325	0.134566	7.34455	2.06447e-13	7.45025e-11	639.722	513.95	415.12	1101.25	997.107	1013.88
FBgn0033268	Obp44a	2R	8134170	8135315	1146	-	105.48	1.7923	0.244857	7.31978	2.48375e-13	8.61861e-11	47.4667	57.2928	36.1958	186.957	180.712	124.255
FBgn0051163	SKIP	3R	22133830	22296126	162297	+	34.2527	3.22677	0.448948	7.18741	6.6032e-13	2.19659e-10	3.23637	8.42541	7.91783	65.7336	65.9068	54.2962
FBgn0263236	SP1029	3R	29244961	29250451	5491	-	109.549	1.82343	0.253852	7.18305	6.81716e-13	2.19659e-10	50.7031	30.3315	65.6048	204.03	156.263	150.359
FBgn0027580	PCB	2R	9850703	9861543	10841	-	757.493	0.834381	0.117272	7.11493	1.11968e-12	3.48335e-10	632.17	528.273	472.807	991.126	963.09	957.493
FBgn0284247	ds	2L	640013	714983	74971	-	51.7362	2.665	0.378452	7.04184	1.89714e-12	5.70532e-10	8.63031	7.58287	27.1468	91.3441	75.474	100.239
FBgn0031745	rau	2L	5859769	5879498	19730	-	40.2578	2.74323	0.391208	7.01222	2.3457e-12	6.82673e-10	6.47273	8.42541	16.9668	71.7094	66.9699	71.0028
FBgn0037060	CG10508	3L	21210215	21216051	5837	+	85.252	1.76641	0.252239	7.00291	2.50692e-12	7.06795e-10	47.4667	41.2845	27.1468	145.98	122.247	127.387
FBgn0052082	IRSp53	3L	11136049	11163984	27936	+	78.664	1.76136	0.252557	6.97411	3.07813e-12	8.41542e-10	35.6	32.8591	39.5891	137.443	112.679	113.813
FBgn0033033	scaf	2R	5676750	5691723	14974	-	398.628	1.32293	0.18985	6.9683	3.20787e-12	8.51217e-10	242.728	300.787	136.865	553.187	601.666	556.536
FBgn0263873	sick	2L	19796365	19958424	162060	+	484.278	0.819184	0.117662	6.96219	3.35026e-12	8.636e-10	346.291	326.906	378.925	601.847	633.556	618.142
FBgn0053099	CG33099	3R	22528920	22530572	1653	-	37.0777	2.89792	0.420895	6.88514	5.77309e-12	1.37065e-09	8.63031	13.4807	3.39335	72.5631	66.9699	57.4287
FBgn0001224	Hsp23	3L	9381882	9382765	884	+	193.384	1.19673	0.17376	6.88723	5.6889e-12	1.37065e-09	104.643	135.649	110.85	262.934	301.896	244.333
FBgn0033504	CAP	2R	10269016	10307024	38009	+	71.9162	1.80006	0.261207	6.89133	5.52743e-12	1.37065e-09	31.2849	36.2293	28.278	113.54	104.175	117.99
FBgn0265991	Zasp52	2R	15762565	15817004	54440	-	398.018	1.14756	0.167299	6.8593	6.91979e-12	1.60078e-09	258.909	303.315	178.717	620.628	478.356	548.183
FBgn0010397	LamC	2R	14570810	14575771	4962	-	288.617	0.948826	0.139491	6.80204	1.03148e-11	2.32651e-09	178	209.793	202.47	375.621	378.433	387.383
FBgn0259685	crb	3R	24295078	24314541	19464	+	454.755	0.814497	0.121992	6.67662	2.44513e-11	5.38047e-09	324.716	347.127	316.713	601.847	529.381	608.744
FBgn0027660	blot	3L	17396031	17421514	25484	-	330.815	0.881967	0.132411	6.66081	2.72322e-11	5.71371e-09	231.94	224.958	242.059	445.623	398.63	441.679
FBgn0086708	stv	3L	13477541	13483515	5975	+	279.179	0.978465	0.146986	6.65686	2.79731e-11	5.73577e-09	170.449	215.69	176.454	386.718	357.173	368.588
FBgn0022359	Sodh-2	3R	10876384	10878257	1874	+	69.9984	1.73196	0.260473	6.64929	2.94516e-11	5.76417e-09	33.4425	32.0165	31.6713	101.588	112.679	108.592
FBgn0260746	Ect3	3R	11999278	12003516	4239	+	26.0262	4.19988	0.631517	6.65046	2.92187e-11	5.76417e-09	3.23637	1.68508	3.39335	60.6115	31.8904	55.3404
FBgn0032025	CG7778	2L	8346620	8351112	4493	+	37.8826	2.82435	0.424942	6.64643	3.00284e-11	5.76417e-09	12.9455	7.58287	7.91783	90.4904	45.7096	62.6495
FBgn0004364	18w	2R	20111511	20116932	5422	+	282.727	1.01133	0.152522	6.6307	3.34089e-11	6.27949e-09	159.661	181.989	221.699	396.963	348.668	387.383
FBgn0041087	wun2	2R	9414342	9417846	3505	+	100.829	1.75341	0.26785	6.54624	5.90052e-11	1.08642e-08	44.2304	61.5055	31.6713	197.201	113.742	156.624
FBgn0003525	stg	3R	29251826	29255800	3975	-	1429.54	0.68233	0.104746	6.51414	7.31052e-11	1.31911e-08	1141.36	975.662	1178.63	1815.78	1601.96	1863.82
FBgn0002543	robo2	2L	1380086	1420453	40368	-	51.4325	2.10166	0.323368	6.4993	8.06938e-11	1.42749e-08	19.4182	22.7486	15.8357	99.0272	68.0329	83.5327
FBgn0033919	CG8547	2R	14261206	14267919	6714	-	23.0967	4.24974	0.660487	6.43425	1.24081e-10	2.15281e-08	2.15758	3.37016	1.13112	48.6599	43.5836	39.678
FBgn0013278	Hsp70Bb	3R	12505793	12508139	2347	+	115.024	1.46847	0.229669	6.39385	1.61765e-10	2.75367e-08	69.0425	63.1906	50.9003	194.64	186.027	126.343
FBgn0283741	prage	X	1773719	1853667	79949	+	821.199	0.803798	0.125908	6.38404	1.72481e-10	2.88171e-08	474.667	675.718	642.475	1015.03	1040.69	1078.62
FBgn0003328	scb	2R	15248784	15258498	9715	+	393.865	0.811412	0.128225	6.32805	2.48275e-10	4.07262e-08	304.219	278.038	275.993	512.21	456.033	536.697
FBgn0004595	pros	3R	11328480	11407627	79148	+	21.2496	7.84177	1.24092	6.31932	2.62721e-10	4.23263e-08	0	0	0	49.5136	40.3945	37.5897
FBgn0034408	sano	2R	18878391	18959500	81110	+	46.4113	2.1052	0.335298	6.2786	3.41633e-10	5.4074e-08	11.8667	21.0635	19.229	76.8315	68.0329	81.4444
FBgn0035770	pst	3L	7357275	7360263	2989	-	1135.56	0.643872	0.102754	6.26614	3.70107e-10	5.75708e-08	939.625	938.59	779.34	1421.38	1340.46	1393.95
FBgn0040271	Sulf1	3R	16310542	16339575	29034	-	300.039	0.898226	0.14378	6.24722	4.17832e-10	6.2828e-08	220.073	224.116	183.241	370.498	375.244	427.061
FBgn0261563	wb	2L	14263027	14328262	65236	+	43.5838	2.28148	0.365188	6.24742	4.17293e-10	6.2828e-08	15.103	10.953	19.229	89.6367	72.2849	54.2962
FBgn0003255	rk	2L	13982743	14001248	18506	-	22.6688	3.81733	0.61166	6.24094	4.34955e-10	6.43306e-08	4.31516	2.52762	2.26224	52.0747	39.3315	35.5014
FBgn0013279	Hsp70Bc	3R	12509076	12511461	2386	+	84.5417	1.71322	0.276633	6.19311	5.89897e-10	8.58396e-08	48.5455	40.442	29.4091	141.711	158.389	88.7535
FBgn0259789	zld	X	19766465	19783548	17084	-	496.724	0.846036	0.137262	6.16366	7.10836e-10	1.01796e-07	406.703	292.362	368.744	683.8	575.09	653.643
FBgn0033448	hebe	2R	9828104	9836642	8539	-	233.227	0.948561	0.157089	6.03838	1.55667e-09	2.19442e-07	141.321	165.138	170.799	293.667	285.951	342.484
FBgn0001226	Hsp27	3L	9384063	9385694	1632	+	453.043	0.760648	0.126328	6.02121	1.73117e-09	2.40286e-07	378.655	337.016	292.96	577.943	578.279	553.404
FBgn0046258	CG12880	3R	27685962	27692790	6829	+	47.019	2.20285	0.368476	5.97827	2.25517e-09	3.08275e-07	7.55152	26.9613	14.7045	72.5631	91.4192	68.9145
FBgn0261556	CG42674	3L	20149614	20198317	48704	-	784.483	0.618651	0.103556	5.97406	2.31416e-09	3.11618e-07	614.91	662.237	578.001	974.052	958.838	918.859
FBgn0011225	jar	3R	24252826	24271233	18408	-	532.511	0.77471	0.13128	5.90121	3.60852e-09	4.78766e-07	447.697	407.79	322.369	682.093	627.178	707.939
FBgn0035237	CG13917	3L	1576699	1600845	24147	+	170.94	1.00178	0.1707	5.86866	4.39342e-09	5.74456e-07	118.667	116.271	106.325	221.104	216.855	246.421
FBgn0284408	trol	X	2470460	2545410	74951	-	5425.96	0.648015	0.110503	5.86422	4.51235e-09	5.81578e-07	4908.49	3981.85	3793.77	7494.48	6222.88	6154.27
FBgn0020294	ko	3L	21075581	21131159	55579	-	25.2658	2.89652	0.499364	5.80041	6.61523e-09	8.406e-07	2.15758	6.74033	9.04894	50.3673	44.6466	38.6339
FBgn0013275	Hsp70Aa	3R	11954163	11956544	2382	-	108.007	1.45959	0.251773	5.79727	6.74045e-09	8.44616e-07	78.7516	47.1823	47.507	175.859	182.838	115.902
FBgn0034399	CG15083	2R	18835263	18836842	1580	+	254.865	1.00817	0.174312	5.7837	7.30743e-09	9.03118e-07	190.946	194.627	121.03	364.523	308.274	349.793
FBgn0052676	stx	X	10711163	10744943	33781	-	899.517	0.598652	0.105192	5.69105	1.26264e-08	1.53939e-06	799.383	671.505	676.409	1069.66	1115.1	1065.04
FBgn0023095	caps	3L	13228692	13279642	50951	+	246.006	0.840535	0.148344	5.66611	1.46079e-08	1.75723e-06	194.182	175.248	159.488	324.4	316.778	305.938
FBgn0260745	mfas	3R	11984862	11993315	8454	-	1942.07	0.788659	0.14075	5.60325	2.10367e-08	2.43324e-06	1685.07	1454.23	1133.38	2990.45	2216.38	2172.89
FBgn0028540	CG9008	2L	13774340	13780165	5826	-	165.493	1.16565	0.208573	5.5887	2.28778e-08	2.61271e-06	91.6971	91.8369	123.292	219.397	176.46	290.276
FBgn0266084	Fhos	3L	8753619	8798719	45101	+	102.634	1.21218	0.217465	5.57413	2.48766e-08	2.80546e-06	55.0182	59.8204	71.2604	152.809	128.625	148.271
FBgn0036316	CG10960	3L	12824880	12843106	18227	-	464.531	0.690193	0.125689	5.49126	3.99083e-08	4.44509e-06	393.758	342.072	330.286	525.015	616.548	579.508
FBgn0259163	CG42268	3L	9734012	9760395	26384	-	127.189	1.08323	0.197762	5.47743	4.31558e-08	4.74819e-06	71.2001	76.6712	97.2762	168.176	177.523	172.286
FBgn0004396	CrebA	3L	15535395	15553214	17820	+	696.191	0.763046	0.139778	5.45897	4.7891e-08	5.2057e-06	522.134	626.008	398.154	914.295	821.709	894.844
FBgn0043841	vir-1	2L	12403270	12423439	20170	-	303.766	0.958679	0.175878	5.45082	5.01388e-08	5.38514e-06	169.37	272.141	175.323	410.622	442.214	352.926
FBgn0037525	CG17816	3R	7855582	7886733	31152	-	74.0172	1.36354	0.250483	5.44366	5.21973e-08	5.54028e-06	39.9152	44.6547	39.5891	118.662	104.175	97.1067
FBgn0004646	ogre	X	6973620	6991318	17699	-	218.642	0.941842	0.177388	5.3095	1.09927e-07	1.13996e-05	154.267	113.743	183.241	305.619	265.753	289.232
FBgn0263077	CG43340	2R	7623242	7651787	28546	+	105.949	1.1844	0.223396	5.30182	1.14652e-07	1.17544e-05	69.0425	58.9779	66.736	157.078	167.956	115.902
FBgn0033638	CG9005	2R	11619479	11640941	21463	-	533.7	0.592276	0.111952	5.29044	1.2202e-07	1.23693e-05	437.988	430.538	408.334	656.482	659.068	609.789
FBgn0053556	form3	3L	7094818	7123297	28480	+	32.8382	2.25395	0.426746	5.28172	1.27978e-07	1.27775e-05	7.55152	10.953	15.8357	59.7578	34.0164	68.9145
FBgn0027556	CG4928	X	16913180	16938209	25030	+	25.3654	2.41095	0.456582	5.28043	1.2888e-07	1.27775e-05	9.7091	7.58287	6.78671	37.5621	42.5205	48.0313
FBgn0250785	vari	2L	20788662	20797042	8381	-	125.823	1.05498	0.199986	5.27526	1.3257e-07	1.30005e-05	75.5152	91.8369	76.916	149.395	176.46	184.816
FBgn0015380	drl	2L	19190342	19208621	18280	+	31.8087	2.08397	0.396483	5.25615	1.47104e-07	1.41781e-05	16.1818	9.26795	11.3112	52.9284	52.0877	49.0754
FBgn0023214	edl	2R	18667527	18673536	6010	-	206.441	0.845691	0.160988	5.25312	1.49547e-07	1.42022e-05	127.297	164.295	150.439	268.91	258.312	269.393
FBgn0012037	Ance	2L	13905645	13909212	3568	+	20.9267	2.87752	0.5541	5.19315	2.06766e-07	1.90351e-05	8.63031	4.2127	2.26224	41.8305	42.5205	26.104
FBgn0034639	CG15673	2R	21608393	21613071	4679	-	83.3259	1.38857	0.267667	5.18769	2.12919e-07	1.94035e-05	31.2849	61.5055	44.1136	99.8809	120.121	143.05
FBgn0264895	RapGAP1	2L	7497805	7578980	81176	-	374.381	0.69331	0.133921	5.17699	2.25491e-07	2.03438e-05	308.534	294.047	255.633	490.014	416.701	481.357
FBgn0002869	MtnB	3R	20503102	20503746	645	-	119.808	1.12583	0.217621	5.17336	2.29919e-07	2.05379e-05	77.6728	78.3563	70.1293	204.884	155.2	132.608
FBgn0264339	CG43795	2R	23444137	23491997	47861	+	46.6258	1.91899	0.372998	5.14477	2.67851e-07	2.36917e-05	17.2606	31.174	9.04894	94.7588	65.9068	61.6054
FBgn0035049	Mmp1	2R	24671294	24688184	16891	-	1398.92	0.725422	0.141322	5.13313	2.84967e-07	2.49609e-05	993.565	1359.86	806.487	1762.86	1704.01	1766.72
FBgn0031261	nAChRbeta3	2L	545129	547096	1968	+	98.3647	1.45632	0.283819	5.13114	2.87997e-07	2.49837e-05	72.2789	50.5524	35.0647	193.786	142.444	96.0626
FBgn0259227	CG42327	3R	11656149	11673974	17826	+	202.426	0.841011	0.164261	5.11998	3.05576e-07	2.62562e-05	135.927	159.24	139.128	256.105	234.926	289.232
FBgn0032264	Lip4	2L	10527572	10531778	4207	+	18.0722	2.88541	0.571452	5.04927	4.43495e-07	3.67084e-05	3.23637	5.05524	4.52447	32.44	29.7644	33.4131
FBgn0004919	gol	2R	25072627	25084347	11721	-	24.9839	2.39261	0.476061	5.02585	5.01195e-07	4.07367e-05	7.55152	8.42541	7.91783	36.7084	30.8274	58.4729
FBgn0011674	insc	2R	20821262	20836028	14767	-	61.4201	1.43259	0.285895	5.01089	5.41775e-07	4.32557e-05	37.7576	38.7569	22.6224	100.735	89.2931	79.356
FBgn0039155	Kal1	3R	24141395	24147490	6096	+	26.8849	2.24341	0.453441	4.94752	7.51657e-07	5.89691e-05	7.55152	14.3232	5.65559	53.782	36.1425	43.8547
FBgn0264562	Hr4	X	1941940	2007956	66017	+	25.9132	2.20977	0.447257	4.94073	7.78308e-07	6.05336e-05	8.63031	11.7956	6.78671	36.7084	40.3945	51.1638
FBgn0024836	stan	2R	10673345	10721138	47794	+	13.972	4.0025	0.813527	4.91993	8.65738e-07	6.61922e-05	0	2.52762	2.26224	35.8547	21.2603	21.9273
FBgn0264089	sli	2R	15869495	15922118	52624	-	516.507	0.68749	0.139735	4.91997	8.6556e-07	6.61922e-05	419.649	432.223	334.811	731.606	636.745	544.007
FBgn0035144	Kah	3L	582824	589274	6451	-	17.5044	3.02067	0.615119	4.91071	9.07474e-07	6.88002e-05	2.15758	7.58287	1.13112	34.1473	27.6384	32.3689
FBgn0002567	Rab32	2R	9177864	9186342	8479	-	63.4811	1.29434	0.266634	4.85438	1.20762e-06	8.93048e-05	42.0728	34.5442	33.9335	96.4662	89.2931	84.5768
FBgn0032820	fbp	2L	19761587	19764136	2550	-	48.0109	1.49611	0.308449	4.85041	1.23205e-06	9.03702e-05	20.497	28.6464	26.0157	75.9778	66.9699	69.9586
FBgn0032713	CG17323	2L	18823548	18826716	3169	+	43.1538	1.72755	0.356947	4.8398	1.29972e-06	9.45649e-05	15.103	15.1657	30.5402	81.0999	62.7178	54.2962
FBgn0020257	Ppa	2R	22684955	22688987	4033	-	106.361	1.12376	0.232369	4.8361	1.32412e-06	9.55697e-05	76.594	53.0801	72.3916	180.127	126.499	129.476
FBgn0010473	tutl	2L	4283148	4323781	40634	+	196.525	1.03297	0.213882	4.82963	1.36789e-06	9.79454e-05	179.079	84.2541	125.554	285.984	232.8	271.481
FBgn0003090	pk	2R	7150703	7223378	72676	+	28.8557	1.99825	0.414756	4.81788	1.45088e-06	0.00010307	7.55152	14.3232	12.4423	41.8305	52.0877	44.8988
FBgn0037012	Rcd2	3L	20527972	20540417	12446	-	31.9575	1.89305	0.394112	4.80335	1.56034e-06	0.00010998	17.2606	15.1657	7.91783	46.0989	49.9616	55.3404
FBgn0041150	hoe1	2L	4908581	4932384	23804	-	14.0544	5.34324	1.12467	4.75096	2.02456e-06	0.000140504	0	0	2.26224	31.5863	20.1973	30.2806
FBgn0001230	Hsp68	3R	24055080	24057310	2231	-	101.389	1.08308	0.228593	4.73802	2.15812e-06	0.000147504	64.7273	69.9309	59.9493	134.028	169.019	110.681
FBgn0261545	CG42663	2R	12705172	12751545	46374	+	169.917	0.900479	0.190017	4.73894	2.14842e-06	0.000147504	121.903	102.79	132.341	255.251	176.46	230.759
FBgn0085412	CG34383	3R	13715207	13764667	49461	+	32.9785	1.854	0.391962	4.73007	2.24447e-06	0.000152253	17.2606	9.26795	16.9668	55.4894	41.4575	57.4287
FBgn0050115	GEFmeso	2R	18554119	18611777	57659	-	53.883	1.40325	0.297103	4.72312	2.32248e-06	0.000155211	24.8121	36.2293	27.1468	85.3683	82.9151	66.8261
FBgn0037934	CG6830	3R	11680972	11684342	3371	-	126.792	1.336	0.282989	4.72104	2.34638e-06	0.000155655	37.7576	109.53	66.736	131.467	217.918	197.346
FBgn0261555	CG42673	3L	9547220	9596713	49494	+	37.8388	1.8863	0.399815	4.71793	2.38257e-06	0.000156902	16.1818	23.5911	7.91783	79.3925	42.5205	57.4287
FBgn0013276	Hsp70Ab	3R	11958535	11960909	2375	+	113.775	1.23433	0.261984	4.7115	2.45903e-06	0.000160763	97.091	53.9226	53.1625	169.029	197.721	111.725
FBgn0051354	Hsp70Bbb	3R	12502510	12504856	2347	+	82.3933	1.19878	0.25642	4.67508	2.93845e-06	0.000190724	59.3334	48.0248	42.9825	138.297	119.058	86.6652
FBgn0015600	toc	2L	3068345	3144786	76442	-	56.4829	1.34624	0.288345	4.66887	3.02863e-06	0.000195173	23.7334	34.5442	37.3269	85.3683	73.3479	84.5768
FBgn0039844	CG1607	3R	31382109	31391893	9785	+	44.1027	1.93484	0.415411	4.65765	3.19833e-06	0.000204648	23.7334	26.9613	3.39335	85.3683	51.0246	74.1353
FBgn0027343	fz3	X	769945	784222	14278	+	81.729	1.11448	0.240953	4.6253	3.74053e-06	0.000235994	56.097	56.4502	41.8514	107.564	103.112	125.299
FBgn0033980	Cyp6a20	2R	14882118	14884046	1929	+	308.075	0.866528	0.187583	4.61943	3.848e-06	0.000241088	171.527	298.259	182.11	338.059	423.079	435.414
FBgn0259878	Fs	2R	15223560	15241589	18030	-	13.2023	3.5847	0.778087	4.60706	4.08398e-06	0.000254108	5.39395	0.842541	0	21.3421	26.5753	25.0598
FBgn0026439	Eaat1	2L	9333567	9341925	8359	+	12.4536	3.5523	0.77675	4.57328	4.80139e-06	0.000294681	1.07879	3.37016	1.13112	23.9031	19.1342	26.104
FBgn0010313	corto	3R	5077779	5087072	9294	-	709.511	0.619059	0.135632	4.56425	5.01292e-06	0.000305585	568.522	447.389	665.097	809.292	827.025	939.743
FBgn0037487	thw	3R	7224414	7241138	16725	+	22.0099	2.38808	0.526572	4.53514	5.75642e-06	0.000341674	10.7879	5.05524	5.65559	54.6357	32.9534	22.9715
FBgn0032297	CG17124	2L	10744075	10756325	12251	-	29.892	1.81948	0.401179	4.53533	5.7513e-06	0.000341674	16.1818	15.1657	7.91783	45.2452	48.8986	45.943
FBgn0032140	CG13117	2L	9736645	9737949	1305	+	182.936	1.01807	0.226078	4.50317	6.69462e-06	0.00038967	144.558	149.972	66.736	227.08	278.51	230.759
FBgn0001250	if	X	16752189	16783434	31246	-	14.876	2.84453	0.633272	4.4918	7.06242e-06	0.000408443	5.39395	4.2127	1.13112	24.7568	28.7014	25.0598
FBgn0036544	sff	3L	15900156	15924861	24706	-	112.238	0.953737	0.212735	4.48321	7.35278e-06	0.000422527	62.5698	94.3646	71.2604	150.248	147.759	147.226
FBgn0003053	peb	X	4617564	4627206	9643	+	19.6539	2.32686	0.520289	4.47223	7.74072e-06	0.000442005	3.23637	9.26795	6.78671	37.5621	28.7014	32.3689
FBgn0046776	CR14033	2L	5242699	5244239	1541	+	81.4	1.11623	0.251105	4.44526	8.77867e-06	0.00049812	58.2546	46.3397	49.7692	105.003	138.192	90.8418
FBgn0264987	lncRNA:CR44138	3R	13376903	13377395	493	+	118.621	1.16991	0.26475	4.41892	9.91975e-06	0.00055935	57.1758	111.215	48.6381	152.809	201.973	139.917
FBgn0003447	sn	X	7964024	7986601	22578	+	38.2651	1.55243	0.351464	4.41704	1.0006e-05	0.000560711	24.8121	16.8508	16.9668	62.3189	61.6548	46.9871
FBgn0051999	CG31999	4	215009	227748	12740	-	230.516	0.791691	0.179305	4.41535	1.00849e-05	0.000561641	204.97	149.972	152.701	348.303	285.951	241.201
FBgn0042135	CG18812	2R	7716807	7735622	18816	-	288.127	0.627388	0.142221	4.41135	1.0273e-05	0.00056861	218.994	254.447	204.732	363.669	345.479	341.44
FBgn0034897	Sesn	2R	23713900	23734846	20947	+	199.384	0.875761	0.199054	4.39962	1.08441e-05	0.000596559	165.055	128.066	130.079	338.912	225.359	208.832
FBgn0041713	yellow-c	2L	15035394	15037841	2448	+	17.2638	2.62033	0.598074	4.38128	1.17984e-05	0.000645121	3.23637	8.42541	2.26224	27.3179	41.4575	20.8832
FBgn0035260	CG7991	3L	1674709	1715541	40833	+	11.1737	3.66232	0.837202	4.37448	1.21722e-05	0.000661451	1.07879	2.52762	1.13112	26.4642	19.1342	16.7065
FBgn0038095	Cyp304a1	3R	12963791	12965923	2133	+	16.01	2.6208	0.602139	4.35248	1.34609e-05	0.000720605	4.31516	1.68508	7.91783	27.3179	29.7644	25.0598
FBgn0032350	CG6287	2L	11151506	11155721	4216	-	34.9175	1.65194	0.380929	4.33659	1.44708e-05	0.000759042	17.2606	18.5359	14.7045	62.3189	35.0794	61.6054
FBgn0030954	CCKLR-17D3	X	18764483	18774027	9545	-	12.5957	3.13204	0.72747	4.30539	1.66691e-05	0.000864304	1.07879	5.05524	1.13112	18.781	25.5123	24.0156
FBgn0032002	CG8353	2L	8214045	8215239	1195	+	52.6554	1.32878	0.309356	4.2953	1.74454e-05	0.000899384	42.0728	28.6464	19.229	78.5388	71.2219	76.2236
FBgn0031313	CG5080	2L	1160290	1163886	3597	-	315.733	0.716838	0.167465	4.28053	1.86445e-05	0.000955743	288.037	214.005	216.044	479.77	358.236	338.307
FBgn0052594	be	X	15024436	15042060	17625	+	152.197	0.78254	0.183143	4.27285	1.92994e-05	0.000980349	124.061	102.79	109.718	215.128	188.153	173.33
FBgn0034085	Ptp52F	2R	16171112	16178307	7196	-	123.528	0.837772	0.196208	4.26982	1.95634e-05	0.000981574	99.2486	79.1988	88.2272	169.029	149.885	155.58

### Sheet: IntS6Stable+Cu_IntS12Stable+Cu
Ensembl_ID	Gene_name	Chr	Start	End	Length	Strand	baseMean	log2FoldChange	lfcSE	stat	pvalue	padj	IntS12 Stable +Cu Rep A	IntS12 Stable +Cu Rep B	IntS12 Stable +Cu Rep C	IntS6 Stable +Cu Rep A	IntS6 Stable +Cu Rep B	IntS6 Stable +Cu Rep C
FBgn0261383	IntS6	X	5738663	5747254	8592	-	18202.9	5.8556	0.0808938	72.3862	0	0	639.467	555.968	658.219	35279.4	38575.3	33509
FBgn0001224	Hsp23	3L	9381882	9382765	884	+	169.119	2.06557	0.186251	11.0903	1.39861e-28	4.21262e-25	79.816	50.2628	64.9965	266.566	305.121	247.948
FBgn0004512	Mdr49	2R	12940323	12946347	6025	-	169.479	1.94817	0.184997	10.5309	6.22694e-26	1.40667e-22	82.633	59.4948	67.0599	310.706	233.139	263.842
FBgn0013275	Hsp70Aa	3R	11954163	11956544	2382	-	91.3882	2.82901	0.270777	10.4477	1.50071e-25	2.3306e-22	24.4143	19.4897	23.7289	178.288	184.792	117.616
FBgn0050015	CG30015	2R	10839102	10874771	35670	-	1251.45	0.798002	0.0764172	10.4427	1.58246e-25	2.3306e-22	904.268	911.911	925.427	1566.51	1584.7	1615.9
FBgn0259108	futsch	X	1409069	1453686	44618	+	103.765	2.32146	0.222572	10.4302	1.80547e-25	2.3306e-22	32.8654	37.9536	33.0141	167.902	163.304	187.55
FBgn0261260	mgl	X	9358496	9500129	141634	-	170.441	1.7512	0.173574	10.0891	6.17445e-24	6.97404e-21	75.121	70.7783	88.7254	289.934	236.362	261.723
FBgn0085446	CG34417	X	6540771	6589173	48403	+	201.423	1.6861	0.167665	10.0564	8.61312e-24	8.64757e-21	72.3039	105.655	109.359	313.302	286.857	321.061
FBgn0013276	Hsp70Ab	3R	11958535	11960909	2375	+	92.6258	2.76102	0.278514	9.91338	3.64126e-23	3.29024e-20	30.0484	23.5928	17.5387	171.364	199.833	113.378
FBgn0033033	scaf	2R	5676750	5691723	14974	-	417.496	1.16768	0.118201	9.8787	5.14949e-23	4.23007e-20	262.923	224.644	283.715	560.828	608.094	564.77
FBgn0266801	CG45263	3R	8364328	8477617	113290	-	136.761	1.91917	0.195373	9.82314	8.95148e-23	6.74046e-20	72.3039	47.1855	51.5845	221.562	220.246	207.683
FBgn0013278	Hsp70Bb	3R	12505793	12508139	2347	+	101.865	2.39699	0.250564	9.56638	1.10712e-21	7.69532e-19	33.8044	23.5928	40.2359	197.328	188.015	128.212
FBgn0003888	betaTub60D	2R	24305881	24313099	7219	+	1916.78	0.689108	0.075746	9.09761	9.2341e-20	5.95995e-17	1462.98	1424.8	1515.55	2463.14	2429.15	2205.04
FBgn0011722	Tig	2L	6415179	6423310	8132	-	99.8816	2.24848	0.247544	9.08316	1.05466e-19	6.35325e-17	38.4995	29.7474	36.1092	212.042	152.561	130.332
FBgn0030320	CG2247	X	11606290	11611652	5363	-	744.075	0.794228	0.0897954	8.84486	9.1647e-19	5.17577e-16	554.956	530.324	547.828	971.929	911.067	948.348
FBgn0001145	Gs2	X	11422832	11430197	7366	+	113.151	1.90318	0.215676	8.82429	1.1016e-18	5.85533e-16	35.6825	45.134	62.9331	185.212	174.048	175.895
FBgn0013279	Hsp70Bc	3R	12509076	12511461	2386	+	77.7447	2.43844	0.285232	8.54895	1.24213e-17	6.23549e-15	25.3533	27.6958	19.6021	143.669	160.081	90.0665
FBgn0262160	CG9932	2L	13021868	13060140	38273	-	914.386	0.732439	0.0868463	8.43374	3.34787e-17	1.59218e-14	681.723	718.04	661.314	1109.54	1113.05	1202.65
FBgn0051354	Hsp70Bbb	3R	12502510	12504856	2347	+	69.2377	2.38597	0.285743	8.35007	6.82219e-17	3.08227e-14	20.6583	24.6185	21.6655	140.207	120.33	87.9473
FBgn0029167	Hml	3L	13846054	13860001	13948	+	276.848	3.27952	0.393399	8.33637	7.6605e-17	3.2962e-14	68.5479	45.134	41.2676	727	409.335	369.803
FBgn0033710	CG17739	2R	12306528	12310412	3885	+	60.9329	2.38531	0.289028	8.25287	1.54633e-16	6.35118e-14	19.7192	20.5154	18.5704	112.512	104.214	90.0665
FBgn0263873	sick	2L	19796365	19958424	162060	+	488.714	0.832653	0.10446	7.97099	1.57404e-15	6.18391e-13	332.41	372.355	349.743	610.16	640.325	627.287
FBgn0032010	CG8086	2L	8244160	8257502	13343	-	82.7785	1.79979	0.233041	7.72307	1.13563e-14	4.27564e-12	35.6825	38.9793	36.1092	120.301	127.85	137.749
FBgn0283741	prage	X	1773719	1853667	79949	+	851.701	0.715483	0.0959329	7.45816	8.77395e-14	3.17126e-11	571.858	706.757	656.155	1029.05	1051.81	1094.57
FBgn0264953	Piezo	2L	8163073	8190137	27065	+	854.263	0.677186	0.0910311	7.43906	1.01405e-13	3.52421e-11	696.747	618.54	657.187	1116.46	1007.76	1028.88
FBgn0086708	stv	3L	13477541	13483515	5975	+	286.742	0.925955	0.127454	7.26501	3.73015e-13	1.24836e-10	206.583	196.948	189.831	392.06	360.989	374.041
FBgn0033268	Obp44a	2R	8134170	8135315	1146	-	109.028	1.68017	0.232117	7.23846	4.53822e-13	1.46455e-10	48.8286	40.0051	67.0599	189.539	182.643	126.093
FBgn0053099	CG33099	3R	22528920	22530572	1653	-	38.2963	2.73474	0.385035	7.10256	1.22464e-12	3.81582e-10	6.57308	9.23195	14.4437	73.5654	67.6854	58.2784
FBgn0027580	PCB	2R	9850703	9861543	10841	-	804.486	0.651943	0.0922105	7.07016	1.54751e-12	4.66111e-10	662.942	568.278	645.838	1004.82	973.38	971.659
FBgn0034720	Liprin-gamma	2R	22333500	22373109	39610	-	47.5833	2.43814	0.347776	7.01067	2.37188e-12	6.84505e-10	20.6583	14.3608	9.28522	95.2023	60.1648	85.8281
FBgn0030884	CG6847	X	17911462	17924163	12702	+	103.838	1.55068	0.221285	7.00762	2.4241e-12	6.84505e-10	63.8528	41.0309	53.6479	181.75	141.817	140.928
FBgn0052082	IRSp53	3L	11136049	11163984	27936	+	81.5548	1.6155	0.233939	6.90565	4.99733e-12	1.36836e-09	40.3775	42.0566	38.1726	139.342	113.883	115.497
FBgn0263236	SP1029	3R	29244961	29250451	5491	-	117.044	1.48349	0.215615	6.88029	5.97295e-12	1.5874e-09	77.938	57.4432	49.5212	206.849	157.933	152.583
FBgn0034718	wdp	2R	22298214	22311937	13724	-	114.966	1.34727	0.199793	6.74335	1.54777e-11	3.8849e-09	57.2797	63.5979	74.2817	185.212	155.784	153.643
FBgn0001226	Hsp27	3L	9384063	9385694	1632	+	453.454	0.806925	0.119742	6.73888	1.59612e-11	3.89799e-09	386.873	288.242	313.634	585.927	584.458	561.591
FBgn0266417	ringer	3L	16354746	16359428	4683	-	61.4173	1.86839	0.277761	6.72659	1.73681e-11	4.12995e-09	34.7434	22.567	21.6655	103.857	94.5447	91.1262
FBgn0010397	LamC	2R	14570810	14575771	4962	-	301.66	0.823411	0.123046	6.6919	2.20298e-11	5.10414e-09	212.217	216.438	224.909	380.809	382.476	393.114
FBgn0040271	Sulf1	3R	16310542	16339575	29034	-	308.804	0.836912	0.126436	6.61927	3.6097e-11	8.15431e-09	226.302	212.335	225.94	375.616	379.253	433.379
FBgn0034638	CG10433	2R	21605676	21608125	2450	-	713.418	0.788461	0.119385	6.60437	3.99202e-11	8.79803e-09	429.128	609.308	531.321	819.605	984.124	907.023
FBgn0260746	Ect3	3R	11999278	12003516	4239	+	27.3118	3.42706	0.52143	6.57242	4.95047e-11	1.06506e-08	3.75605	7.1804	3.09507	61.4488	32.2311	56.1591
FBgn0000636	Fas3	2L	18320102	18393441	73340	+	261.521	0.902616	0.137899	6.54548	5.93036e-11	1.2462e-08	204.705	164.124	177.451	334.939	324.46	363.445
FBgn0052311	zormin	3L	2117466	2151700	34235	-	273.527	0.896273	0.137031	6.54064	6.1258e-11	1.24713e-08	184.985	169.252	219.75	369.558	337.353	360.266
FBgn0002543	robo2	2L	1380086	1420453	40368	-	52.6886	2.02605	0.309861	6.53857	6.21082e-11	1.24713e-08	27.2313	17.4381	17.5387	100.395	68.7598	84.7685
FBgn0261563	wb	2L	14263027	14328262	65236	+	43.5329	2.38735	0.365585	6.53022	6.56733e-11	1.29005e-08	11.2681	9.23195	21.6655	90.8749	73.0572	55.0995
FBgn0004595	pros	3R	11328480	11407627	79148	+	22.6971	4.21258	0.651733	6.46366	1.02201e-10	1.89413e-08	1.87802	4.10309	1.03169	50.1976	40.8261	38.1458
FBgn0003255	rk	2L	13982743	14001248	18506	-	22.926	3.84558	0.59885	6.42161	1.34843e-10	2.43688e-08	2.81704	4.10309	2.06338	52.794	39.7517	36.0266
FBgn0004364	18w	2R	20111511	20116932	5422	+	301.34	0.799768	0.125865	6.35419	2.09529e-10	3.64096e-08	218.79	224.644	216.655	402.446	352.394	393.114
FBgn0051163	SKIP	3R	22133830	22296126	162297	+	38.009	2.2436	0.357009	6.28444	3.29034e-10	5.60972e-08	15.0242	14.3608	10.3169	66.6416	66.611	55.0995
FBgn0020294	ko	3L	21075581	21131159	55579	-	25.5329	2.92185	0.476263	6.13496	8.51812e-10	1.37446e-07	7.5121	4.10309	6.19014	51.0631	45.1236	39.2054
FBgn0259685	crb	3R	24295078	24314541	19464	+	479.904	0.659898	0.108065	6.10649	1.01846e-09	1.61453e-07	372.788	385.69	357.997	610.16	535.037	617.751
FBgn0265991	Zasp52	2R	15762565	15817004	54440	-	432.945	0.845635	0.138628	6.10004	1.06041e-09	1.65205e-07	369.971	254.391	304.349	629.201	483.467	556.293
FBgn0033504	CAP	2R	10269016	10307024	38009	+	76.7638	1.50271	0.248211	6.05415	1.41158e-09	2.16186e-07	31.9264	34.8762	53.6479	115.108	105.288	119.736
FBgn0011225	jar	3R	24252826	24271233	18408	-	563.508	0.612481	0.102591	5.9701	2.37106e-09	3.51228e-07	444.153	419.541	473.546	691.515	633.879	718.413
FBgn0033638	CG9005	2R	11619479	11640941	21463	-	527.566	0.681764	0.114745	5.94157	2.82302e-09	4.11433e-07	461.055	409.283	344.585	665.551	666.11	618.81
FBgn0031745	rau	2L	5859769	5879498	19730	-	44.9202	1.90022	0.320641	5.92633	3.09781e-09	4.44314e-07	15.9632	25.6443	15.4754	72.7	67.6854	72.0532
FBgn0046258	CG12880	3R	27685962	27692790	6829	+	50.6853	1.79279	0.307804	5.82445	5.72997e-09	8.09001e-07	17.8412	30.7732	19.6021	73.5654	92.3959	69.934
FBgn0015380	drl	2L	19190342	19208621	18280	+	31.4966	2.24755	0.386394	5.81673	6.00093e-09	8.34222e-07	11.2681	10.2577	11.3486	53.6595	52.6442	49.8015
FBgn0037060	CG10508	3L	21210215	21216051	5837	+	95.6199	1.21378	0.211686	5.73387	9.81675e-09	1.32394e-06	63.8528	54.3659	54.6796	147.996	123.553	129.272
FBgn0001230	Hsp68	3R	24055080	24057310	2231	-	98.1163	1.30058	0.22904	5.67842	1.35943e-08	1.78027e-06	64.7918	60.5205	44.3627	135.88	170.825	112.318
FBgn0004456	mew	X	13214409	13258490	44082	-	125.939	1.03953	0.18331	5.67087	1.42075e-08	1.83399e-06	77.938	84.1133	85.6303	182.615	156.858	168.477
FBgn0023095	caps	3L	13228692	13279642	50951	+	254.757	0.755205	0.133593	5.65302	1.57654e-08	2.00643e-06	182.168	181.562	205.306	328.881	320.163	310.465
FBgn0013277	Hsp70Ba	3R	12465453	12467776	2324	-	27.5456	2.49912	0.44329	5.63766	1.72375e-08	2.1633e-06	9.39012	7.1804	8.25353	52.794	55.8673	31.7882
FBgn0034408	sano	2R	18878391	18959500	81110	+	49.9536	1.71054	0.304077	5.62535	1.85129e-08	2.29155e-06	16.9022	22.567	30.9507	77.8928	68.7598	82.6493
FBgn0002869	MtnB	3R	20503102	20503746	645	-	119.533	1.19661	0.213109	5.61503	1.9653e-08	2.39979e-06	86.3891	67.7009	63.9648	207.714	156.858	134.57
FBgn0010313	corto	3R	5077779	5087072	9294	-	719.525	0.612423	0.109296	5.60336	2.10234e-08	2.5329e-06	518.335	657.52	531.321	820.471	835.861	953.646
FBgn0036316	CG10960	3L	12824880	12843106	18227	-	481.511	0.604441	0.10798	5.5977	2.17212e-08	2.58253e-06	369.971	395.948	379.662	532.267	623.135	588.082
FBgn0022359	Sodh-2	3R	10876384	10878257	1874	+	76.0762	1.3353	0.238773	5.59234	2.24026e-08	2.62896e-06	46.0116	33.8505	49.5212	102.992	113.883	110.199
FBgn0014163	fax	3L	16402796	16411828	9033	-	338.586	0.657374	0.118192	5.56193	2.66802e-08	3.05167e-06	255.411	252.34	280.62	411.966	417.93	413.247
FBgn0038981	CG5346	3R	22520087	22528663	8577	-	437.538	0.642234	0.115801	5.54602	2.92242e-08	3.30088e-06	381.239	336.453	307.444	569.483	511.401	519.207
FBgn0034399	CG15083	2R	18835263	18836842	1580	+	274.807	0.759924	0.137859	5.51233	3.54114e-08	3.95033e-06	199.071	183.613	230.067	369.558	311.568	354.968
FBgn0043841	vir-1	2L	12403270	12423439	20170	-	319.037	0.820187	0.149628	5.48152	4.21676e-08	4.64666e-06	190.619	215.412	286.81	416.294	446.938	358.147
FBgn0041183	Tep1	2L	15888640	15893811	5172	-	413.863	0.864905	0.158172	5.46813	4.54816e-08	4.95147e-06	369.032	284.139	226.972	636.99	516.773	449.273
FBgn0250785	vari	2L	20788662	20797042	8381	-	128.441	1.02512	0.188109	5.44964	5.04727e-08	5.42942e-06	94.8402	73.8556	84.5986	151.458	178.346	187.55
FBgn0000244	by	3R	9528238	9533011	4774	-	120.607	1.02337	0.189402	5.40316	6.54772e-08	6.80059e-06	88.2671	73.8556	76.3451	167.037	172.974	145.166
FBgn0016930	Dyrk2	2L	14184478	14234126	49649	-	872.007	0.683331	0.126445	5.40416	6.51121e-08	6.80059e-06	732.429	746.762	529.257	1248.02	959.414	1016.16
FBgn0016797	fz2	3L	19140975	19235373	94399	-	34.8923	1.9605	0.363117	5.3991	6.69766e-08	6.87728e-06	14.0852	11.2835	17.5387	64.0452	49.4211	52.9803
FBgn0032820	fbp	2L	19761587	19764136	2550	-	47.4934	1.64601	0.305825	5.38219	7.35849e-08	7.47093e-06	17.8412	29.7474	21.6655	77.0273	67.6854	70.9936
FBgn0034639	CG15673	2R	21608393	21613071	4679	-	86.8261	1.26275	0.236969	5.32875	9.88888e-08	9.81933e-06	44.1336	63.5979	45.3944	101.261	121.404	145.166
FBgn0033919	CG8547	2R	14261206	14267919	6714	-	26.7586	2.31452	0.438093	5.28318	1.26958e-07	1.24129e-05	9.39012	4.10309	13.412	49.3321	44.0492	40.265
FBgn0027660	blot	3L	17396031	17421514	25484	-	358.385	0.621587	0.118903	5.22767	1.71658e-07	1.63274e-05	283.582	263.623	300.222	451.778	402.889	448.214
FBgn0031261	nAChRbeta3	2L	545129	547096	1968	+	101.809	1.34156	0.25655	5.22925	1.70196e-07	1.63274e-05	74.1819	49.2371	49.5212	196.463	143.966	97.4838
FBgn0261565	Lmpt	3L	16865295	16922487	57193	+	196.106	0.818041	0.157107	5.20692	1.92006e-07	1.78862e-05	165.266	124.118	136.183	262.239	256.775	232.054
FBgn0023214	edl	2R	18667527	18673536	6010	-	215.142	0.737924	0.143003	5.16019	2.46694e-07	2.25164e-05	169.961	147.711	166.102	272.625	261.072	273.378
FBgn0041087	wun2	2R	9414342	9417846	3505	+	113.134	1.215	0.235688	5.15512	2.53465e-07	2.26763e-05	62.9138	53.3401	88.7254	199.925	114.958	158.941
FBgn0032264	Lip4	2L	10527572	10531778	4207	+	18.4724	2.79572	0.542161	5.15663	2.51435e-07	2.26763e-05	4.69506	4.10309	5.15845	32.8881	30.0824	33.9074
FBgn0001228	CG4456	3L	9372722	9374964	2243	+	95.3941	1.21504	0.23643	5.13911	2.76048e-07	2.42115e-05	51.6457	57.4432	62.9331	101.261	174.048	125.034
FBgn0001223	Hsp22	3L	9372931	9374964	2034	+	95.3941	1.21504	0.23643	5.13911	2.76048e-07	2.42115e-05	51.6457	57.4432	62.9331	101.261	174.048	125.034
FBgn0264273	Sema2b	2R	16386524	16431758	45235	+	14.7355	3.77791	0.753897	5.01117	5.40997e-07	4.56864e-05	0	5.12886	1.03169	36.35	24.7105	21.1921
FBgn0041150	hoe1	2L	4908581	4932384	23804	-	14.0317	6.28037	1.26333	4.97129	6.65098e-07	5.5136e-05	0	1.02577	0	32.0226	20.4131	30.7286
FBgn0032140	CG13117	2L	9736645	9737949	1305	+	197.817	0.756438	0.153254	4.93585	7.98042e-07	6.55555e-05	142.73	154.892	143.405	230.217	281.485	234.173
FBgn0264987	lncRNA:CR44138	3R	13376903	13377395	493	+	124.047	1.04477	0.212598	4.91431	8.90958e-07	7.25288e-05	60.0968	85.1391	98.0106	154.92	204.131	141.987
FBgn0039155	Kal1	3R	24141395	24147490	6096	+	27.8302	2.12668	0.434544	4.89405	9.87828e-07	7.96965e-05	4.69506	16.4124	10.3169	54.525	36.5286	44.5035
FBgn0024836	stan	2R	10673345	10721138	47794	+	14.7044	3.32811	0.682222	4.87835	1.06979e-06	8.55452e-05	0.939012	4.10309	3.09507	36.35	21.4874	22.2517
FBgn0039108	CG10232	3R	23719343	23721625	2283	-	26.8179	2.12875	0.437637	4.86419	1.14924e-06	9.10927e-05	9.39012	11.2835	9.28522	41.5428	29.008	60.3976
FBgn0266084	Fhos	3L	8753619	8798719	45101	+	110.397	0.940803	0.194442	4.83848	1.30834e-06	0.000101915	78.877	76.9329	71.1867	154.92	129.999	150.464
FBgn0038095	Cyp304a1	3R	12963791	12965923	2133	+	15.7236	2.91701	0.603775	4.83128	1.35655e-06	0.000103516	1.87802	5.12886	4.12676	27.6952	30.0824	25.4306
FBgn0012037	Ance	2L	13905645	13909212	3568	+	22.438	2.29382	0.474602	4.83314	1.34399e-06	0.000103516	9.39012	8.20618	5.15845	42.4083	42.9748	26.4902
FBgn0261545	CG42663	2R	12705172	12751545	46374	+	175.193	0.825184	0.17192	4.7998	1.58821e-06	0.000118604	126.767	121.041	132.056	258.777	178.346	234.173
FBgn0020257	Ppa	2R	22684955	22688987	4033	-	105.92	1.1877	0.247883	4.79139	1.6563e-06	0.000122675	93.9012	54.3659	45.3944	182.615	127.85	131.391
FBgn0261555	CG42673	3L	9547220	9596713	49494	+	39.8121	1.68087	0.352446	4.76916	1.85e-06	0.000135907	15.9632	17.4381	23.7289	80.4892	42.9748	58.2784
FBgn0039844	CG1607	3R	31382109	31391893	9785	+	48.4697	1.46452	0.309433	4.73292	2.21308e-06	0.000159979	29.1094	22.567	25.7923	86.5476	51.5698	75.2321
FBgn0259227	CG42327	3R	11656149	11673974	17826	+	211.999	0.716382	0.151898	4.71622	2.40271e-06	0.000172309	150.242	180.536	150.627	259.643	237.436	293.511
FBgn0037153	olf413	3L	22136090	22247702	111613	+	141.628	0.797894	0.169395	4.71025	2.47412e-06	0.000176032	99.5353	105.655	105.232	180.884	177.271	181.193
FBgn0053556	form3	3L	7094818	7123297	28480	+	35.5004	1.7837	0.379129	4.70473	2.542e-06	0.000179449	13.1462	20.5154	14.4437	60.5833	34.3799	69.934
FBgn0031313	CG5080	2L	1160290	1163886	3597	-	323.536	0.672449	0.14416	4.66459	3.09236e-06	0.000213302	262.923	254.391	232.13	486.397	362.063	343.312
FBgn0020269	mspo	2R	14671396	14713622	42227	-	87.6981	1.0577	0.226872	4.66208	3.13031e-06	0.000213842	64.7918	43.0824	62.9331	132.418	109.586	113.378
FBgn0027556	CG4928	X	16913180	16938209	25030	+	27.6104	1.85186	0.397446	4.65941	3.17119e-06	0.000213842	12.2072	12.3093	11.3486	38.0809	42.9748	48.7419
FBgn0042135	CG18812	2R	7716807	7735622	18816	-	295.456	0.587369	0.126471	4.64429	3.41242e-06	0.000228405	252.594	216.438	239.352	368.693	349.171	346.491
FBgn0034897	Sesn	2R	23713900	23734846	20947	+	203.216	0.851455	0.183628	4.63685	3.53759e-06	0.000235041	131.462	143.608	160.944	343.594	227.767	211.921
FBgn0032025	CG7778	2L	8346620	8351112	4493	+	42.6519	1.88029	0.409545	4.59117	4.40772e-06	0.00028861	33.8044	7.1804	13.412	91.7404	46.198	63.5764
FBgn0261649	tinc	3R	17811541	17872507	60967	+	81.87	1.06306	0.231962	4.58291	4.58541e-06	0.000295956	43.1945	62.5721	53.6479	118.57	95.619	117.616
FBgn0032136	Apoltp	2L	9634179	9656026	21848	+	23.4711	2.08802	0.457267	4.56631	4.96387e-06	0.00031811	8.45111	9.23195	9.28522	51.9285	34.3799	27.5498
FBgn0026439	Eaat1	2L	9333567	9341925	8359	+	12.0045	5.13791	1.12872	4.55197	5.31464e-06	0.000338191	0.939012	1.02577	0	24.2333	19.3387	26.4902
FBgn0259878	Fs	2R	15223560	15241589	18030	-	13.9893	2.8857	0.636689	4.53235	5.83314e-06	0.000368589	2.81704	5.12886	2.06338	21.6369	26.8593	25.4306
FBgn0027343	fz3	X	769945	784222	14278	+	84.4524	1.032	0.229122	4.50414	6.6643e-06	0.000415301	58.2187	43.0824	64.9965	109.05	104.214	127.153
FBgn0030954	CCKLR-17D3	X	18764483	18774027	9545	-	12.858	3.11391	0.691946	4.50022	6.78817e-06	0.000420123	2.81704	4.10309	1.03169	19.0405	25.7849	24.3709
FBgn0015600	toc	2L	3068345	3144786	76442	-	59.3918	1.16898	0.260128	4.49388	6.99385e-06	0.000429908	34.7434	36.9278	38.1726	86.5476	74.1316	85.8281
FBgn0034067	CG8399	2R	16017737	16024627	6891	+	160.811	0.778903	0.174817	4.45554	8.36831e-06	0.00050749	107.047	116.938	131.025	177.422	239.585	192.848
FBgn0035237	CG13917	3L	1576699	1600845	24147	+	183.225	0.772044	0.173433	4.45154	8.52575e-06	0.000513591	135.218	103.603	167.134	224.158	219.172	250.067
FBgn0037487	thw	3R	7224414	7241138	16725	+	22.9752	2.12357	0.478996	4.43338	9.2767e-06	0.000555128	9.39012	9.23195	7.22183	55.3904	33.3055	23.3113
FBgn0032297	CG17124	2L	10744075	10756325	12251	-	31.0623	1.68372	0.380581	4.42408	9.68523e-06	0.000571998	8.45111	17.4381	18.5704	45.8702	49.4211	46.6227
FBgn0035144	Kah	3L	582824	589274	6451	-	19.3352	2.19927	0.49916	4.40594	1.05324e-05	0.000609389	10.3291	6.15463	4.12676	34.619	27.9337	32.8478
FBgn0264339	CG43795	2R	23444137	23491997	47861	+	53.1564	1.27169	0.289447	4.3935	1.11539e-05	0.000637411	30.9874	30.7732	31.9824	96.0678	66.611	62.5168
FBgn0032350	CG6287	2L	11151506	11155721	4216	-	35.8604	1.58394	0.362951	4.36406	1.2767e-05	0.000716539	15.9632	21.5412	16.5071	63.1797	35.4543	62.5168
FBgn0051145	CG31145	3R	23605751	23669659	63909	-	131.685	0.767615	0.17749	4.32483	1.52651e-05	0.000846228	106.108	98.4741	87.6937	171.364	162.23	164.239
FBgn0033980	Cyp6a20	2R	14882118	14884046	1929	+	332.21	0.6335	0.146596	4.3214	1.55041e-05	0.000854236	211.278	304.654	265.144	342.728	427.6	441.856
FBgn0030932	Ggt-1	X	18505883	18512521	6639	-	11.3252	3.36413	0.784085	4.29052	1.78256e-05	0.000955516	1.87802	2.05154	2.06338	13.8476	31.1568	16.9537
FBgn0036454	CG17839	3L	14805136	14882224	77089	+	10.1561	3.84084	0.895588	4.28862	1.79786e-05	0.000955614	0.939012	2.05154	1.03169	25.9643	16.1156	14.8345
FBgn0028369	kirre	X	2740384	3134532	394149	+	99.9045	0.920628	0.215213	4.27775	1.88791e-05	0.000991809	60.0968	87.1906	59.8381	115.974	137.52	138.808

### Sheet: Overlap (107 genes)
Ensembl_ID	Gene_name	Chr	Start	End	Length	Strand
FBgn0261383	IntS6	X	5738663	5747254	8592	-
FBgn0004512	Mdr49	2R	12940323	12946347	6025	-
FBgn0050015	CG30015	2R	10839102	10874771	35670	-
FBgn0085446	CG34417	X	6540771	6589173	48403	+
FBgn0261260	mgl	X	9358496	9500129	141634	-
FBgn0259108	futsch	X	1409069	1453686	44618	+
FBgn0266801	CG45263	3R	8364328	8477617	113290	-
FBgn0001145	Gs2	X	11422832	11430197	7366	+
FBgn0052311	zormin	3L	2117466	2151700	34235	-
FBgn0030320	CG2247	X	11606290	11611652	5363	-
FBgn0030884	CG6847	X	17911462	17924163	12702	+
FBgn0034638	CG10433	2R	21605676	21608125	2450	-
FBgn0011722	Tig	2L	6415179	6423310	8132	-
FBgn0029167	Hml	3L	13846054	13860001	13948	+
FBgn0000636	Fas3	2L	18320102	18393441	73340	+
FBgn0266417	ringer	3L	16354746	16359428	4683	-
FBgn0034718	wdp	2R	22298214	22311937	13724	-
FBgn0033710	CG17739	2R	12306528	12310412	3885	+
FBgn0032010	CG8086	2L	8244160	8257502	13343	-
FBgn0003888	betaTub60D	2R	24305881	24313099	7219	+
FBgn0262160	CG9932	2L	13021868	13060140	38273	-
FBgn0034720	Liprin-gamma	2R	22333500	22373109	39610	-
FBgn0264953	Piezo	2L	8163073	8190137	27065	+
FBgn0033268	Obp44a	2R	8134170	8135315	1146	-
FBgn0051163	SKIP	3R	22133830	22296126	162297	+
FBgn0263236	SP1029	3R	29244961	29250451	5491	-
FBgn0027580	PCB	2R	9850703	9861543	10841	-
FBgn0031745	rau	2L	5859769	5879498	19730	-
FBgn0037060	CG10508	3L	21210215	21216051	5837	+
FBgn0052082	IRSp53	3L	11136049	11163984	27936	+
FBgn0033033	scaf	2R	5676750	5691723	14974	-
FBgn0263873	sick	2L	19796365	19958424	162060	+
FBgn0053099	CG33099	3R	22528920	22530572	1653	-
FBgn0001224	Hsp23	3L	9381882	9382765	884	+
FBgn0033504	CAP	2R	10269016	10307024	38009	+
FBgn0265991	Zasp52	2R	15762565	15817004	54440	-
FBgn0010397	LamC	2R	14570810	14575771	4962	-
FBgn0259685	crb	3R	24295078	24314541	19464	+
FBgn0027660	blot	3L	17396031	17421514	25484	-
FBgn0086708	stv	3L	13477541	13483515	5975	+
FBgn0022359	Sodh-2	3R	10876384	10878257	1874	+
FBgn0260746	Ect3	3R	11999278	12003516	4239	+
FBgn0032025	CG7778	2L	8346620	8351112	4493	+
FBgn0004364	18w	2R	20111511	20116932	5422	+
FBgn0041087	wun2	2R	9414342	9417846	3505	+
FBgn0002543	robo2	2L	1380086	1420453	40368	-
FBgn0033919	CG8547	2R	14261206	14267919	6714	-
FBgn0013278	Hsp70Bb	3R	12505793	12508139	2347	+
FBgn0283741	prage	X	1773719	1853667	79949	+
FBgn0004595	pros	3R	11328480	11407627	79148	+
FBgn0034408	sano	2R	18878391	18959500	81110	+
FBgn0040271	Sulf1	3R	16310542	16339575	29034	-
FBgn0261563	wb	2L	14263027	14328262	65236	+
FBgn0003255	rk	2L	13982743	14001248	18506	-
FBgn0013279	Hsp70Bc	3R	12509076	12511461	2386	+
FBgn0001226	Hsp27	3L	9384063	9385694	1632	+
FBgn0046258	CG12880	3R	27685962	27692790	6829	+
FBgn0011225	jar	3R	24252826	24271233	18408	-
FBgn0035237	CG13917	3L	1576699	1600845	24147	+
FBgn0020294	ko	3L	21075581	21131159	55579	-
FBgn0013275	Hsp70Aa	3R	11954163	11956544	2382	-
FBgn0034399	CG15083	2R	18835263	18836842	1580	+
FBgn0023095	caps	3L	13228692	13279642	50951	+
FBgn0266084	Fhos	3L	8753619	8798719	45101	+
FBgn0036316	CG10960	3L	12824880	12843106	18227	-
FBgn0043841	vir-1	2L	12403270	12423439	20170	-
FBgn0033638	CG9005	2R	11619479	11640941	21463	-
FBgn0053556	form3	3L	7094818	7123297	28480	+
FBgn0027556	CG4928	X	16913180	16938209	25030	+
FBgn0250785	vari	2L	20788662	20797042	8381	-
FBgn0015380	drl	2L	19190342	19208621	18280	+
FBgn0023214	edl	2R	18667527	18673536	6010	-
FBgn0012037	Ance	2L	13905645	13909212	3568	+
FBgn0034639	CG15673	2R	21608393	21613071	4679	-
FBgn0002869	MtnB	3R	20503102	20503746	645	-
FBgn0264339	CG43795	2R	23444137	23491997	47861	+
FBgn0031261	nAChRbeta3	2L	545129	547096	1968	+
FBgn0259227	CG42327	3R	11656149	11673974	17826	+
FBgn0032264	Lip4	2L	10527572	10531778	4207	+
FBgn0039155	Kal1	3R	24141395	24147490	6096	+
FBgn0024836	stan	2R	10673345	10721138	47794	+
FBgn0035144	Kah	3L	582824	589274	6451	-
FBgn0032820	fbp	2L	19761587	19764136	2550	-
FBgn0020257	Ppa	2R	22684955	22688987	4033	-
FBgn0041150	hoe1	2L	4908581	4932384	23804	-
FBgn0001230	Hsp68	3R	24055080	24057310	2231	-
FBgn0261545	CG42663	2R	12705172	12751545	46374	+
FBgn0261555	CG42673	3L	9547220	9596713	49494	+
FBgn0013276	Hsp70Ab	3R	11958535	11960909	2375	+
FBgn0051354	Hsp70Bbb	3R	12502510	12504856	2347	+
FBgn0015600	toc	2L	3068345	3144786	76442	-
FBgn0039844	CG1607	3R	31382109	31391893	9785	+
FBgn0027343	fz3	X	769945	784222	14278	+
FBgn0033980	Cyp6a20	2R	14882118	14884046	1929	+
FBgn0259878	Fs	2R	15223560	15241589	18030	-
FBgn0026439	Eaat1	2L	9333567	9341925	8359	+
FBgn0010313	corto	3R	5077779	5087072	9294	-
FBgn0037487	thw	3R	7224414	7241138	16725	+
FBgn0032297	CG17124	2L	10744075	10756325	12251	-
FBgn0032140	CG13117	2L	9736645	9737949	1305	+
FBgn0264987	lncRNA:CR44138	3R	13376903	13377395	493	+
FBgn0042135	CG18812	2R	7716807	7735622	18816	-
FBgn0034897	Sesn	2R	23713900	23734846	20947	+
FBgn0038095	Cyp304a1	3R	12963791	12965923	2133	+
FBgn0032350	CG6287	2L	11151506	11155721	4216	-
FBgn0030954	CCKLR-17D3	X	18764483	18774027	9545	-
FBgn0031313	CG5080	2L	1160290	1163886	3597	-
