## Supplementary material for "IntS6 and the Integrator phosphatase module tune the efficiency of select premature transcription termination events": Table S4

### Sheet: Sheet1
Supplemental Table S4. Oligonucleotide Sequences
Northern Blot Probes	Sequence
eGFP probe	GTCACGAACTCCAGCAGGAC
RpL32 probe	GACGCACTCTGTTGTCGATACC
RT-qPCR Primers	Forward Primer	Reverse Primer
RpL32	TACAGGCCCAAGATCGTGAAG	GACGCACTCTGTTGTCGATACC
IntS4	CCGCGAATAGCAGGGAACTG	CCATTTCCACGTCCTCATAGGAT
IntS6	GCCAGAAGGCGTATGTGAATG	GTAGCGATCTCCCAGGCAAT
mts	GCAATCAGTTGACAGAGACACA	CACCGGGCATTTTACCTCCT
Pp2A-29B	CAGCAAGCGACAAATCGGTC	GCAATGGTGGACAGTTTCTTGAT
CG8547	ACTCGAGCAGTTCGGAAAAT	GGATTTGCCCTGATACGAGA
Kal1	ATGAACTGTGTCCCCAGGAG	GGGAATCCTCAGCACATACG
form3	AACAGGCCACGCTTAGGAG	AAGATAGCATCGCCCAAGAA
wun2	CGTTGGTCTACCTATGCTGGG	AGGAGGAATCATCGCAGAAGA
wdp	ACCGAGAAGACCTTCCAGTCA	GTCTAGCAAATGGCTCAAGCG
Acox57D-p	AACCAGATACTCGGCTGTGC	CAAGTAATCACCGGCCTTTC
ana	GTCCTCAAATCCGTGTCACC	CGCACTTCACGTCGATCTC
Su(H)	CTTGCTGCCGGGTCCTTAC	CTCGCGCATGTACTTCTCCA
RnrS	CGTCCAAGGAAAACATTGCTG	TGGTGCTATCCGTCAGAATCTT
U4:39B Readthrough	GGATGAAAATGTGCATGAGC	AGAAATGTTCCTTTGCAGACAA
U5:34A Readthrough	TTCTCGGATGCCTCGTACTT	CTTTGCAGCTTTATGCCACA
CG6847	GAGGGATTCGATGAGCTGTC	AGTCCACGCAGATCACAATG
eGFP	CCTGAAGTTCATCTGCACCA	AAGTCGTGCTGCTTCATGTG
form3 pre-mRNA	CCCTCTAATTGCCAGTGAACG	TTCCTGCTGCTCCACGAATA
CG6847 pre-mRNA	TCTGTGTGTAGCGAAAACGT	GAGCGGCATTGACTGATTGA
CG8547 pre-mRNA	GAGTGGACGATCTGATGCAG	AGTGGCTTAATTACTGACTTGCA
Kal1 pre-mRNA	CTGGTCGGTGGTATGAGGTT	AAACACTTACTGCCCGTCGA
wun2 pre-mRNA	GGTCTATGAACTGTGTCCCCA	TATTCCGACATGTGGCTCGT
wdp pre-mRNA	AGATGGGTGTGCTCTGGATT	TCTAGCTTCCTCTCTTGGCG
Acox57D-p pre-mRNA	GTTTCCTGCTTACCGATGCC	AACGAGACCCCACATCACTT
Su(H) pre-mRNA	GCCTCTGTCTGTCTGTCTGT	TGCTGCAACATCTCCTCGTA
RnrS pre-mRNA	TTCCCATCCAGTACCACGAC	GAAATGCCCGCCCTTTTGAT
dsRNA Target	Forward Primer	Reverse Primer
βgal (Control)	TAATACGACTCACTATAGGG CTGGCGTAATAGCGAAGAGG	TAATACGACTCACTATAGGG CATTAAAGCGAGTGGCAACA
IntS4	TAATACGACTCACTATAGGG CCTGTGGCGCCCTTATAC	TAATACGACTCACTATAGGG TTCGGGCGTCTCGAAAA	DRSC17810
IntS6	TAATACGACTCACTATAGGG GCTTGTTTTCGCTTGTCCTC	TAATACGACTCACTATAGGG TTTTCTGCGTGATGTGCTTC	DRSC30100
mts	TAATACGACTCACTATAGGG AAATGCCCGGTGACAGTG	TAATACGACTCACTATAGGG CACGAGGCGAGATTCCC	DRSC03574
Pp2A-29B	TAATACGACTCACTATAGGG CGCCAGCGACTCTTCC	TAATACGACTCACTATAGGG GACGATGGCGGGCAGA	DRSC03400
