## Supplementary material for "IntS6 and the Integrator phosphatase module tune the efficiency of select premature transcription termination events": Table S5

### Sheet: Sheet1
Supplemental Table S5. Antibodies for Western blots
Western Blot Primary Antibody	Raised in	Source / Reference	Concentration	Incubation
IntS8	Rabbit	This study	1:5,000	4°C, overnight
IntS6	Rabbit	This study	1:10,000	4°C, overnight
IntS11	Rabbit	This study	1:1,000	4°C, overnight
IntS12	Guinea Pig	Ezzeddine et al. (2011) Mol Cell Biol	1:1,000	4°C, overnight
FLAG	Mouse	Sigma F1804-1MG	1:1,000	4°C, overnight
α-tubulin	Mouse	Sigma T6074	1:10,000	4°C, overnight
PP2A C (mts)	Rabbit	Cell Signaling #2038	1:10,000	4°C, overnight
Secondary Antibody	Recognizes	Source / Reference	Concentration	Incubation
Amersham ECL Rabbit IgG, HRP-linked whole Ab	Rabbit	GE Healthcare NA934	1:10,000	Room temp, 60 min
Amersham ECL Mouse IgG, HRP-linked whole Ab	Mouse	GE Healthcare NA931	1:10,000	Room temp, 60 min
Goat Anti-Guinea Pig IgG Antibody, HRP conjugate	Guinea Pig	Sigma AP108P	1:10,000	Room temp, 60 min
